# A lineage-specific Exo70 is required for receptor kinase-mediated immunity in barley

**DOI:** 10.1101/2021.12.19.473371

**Authors:** Samuel Holden, Molly Bergum, Phon Green, Jan Bettgenhaeuser, Inmaculada Hernández-Pinzón, Anupriya Thind, Shaun Clare, James M. Russell, Amelia Hubbard, Jodi Taylor, Matthew Smoker, Matthew Gardiner, Laura Civolani, Francesco Cosenza, Serena Rosignoli, Roxana Strugala, István Molnár, Hana Šimková, Jaroslav Doležel, Ulrich Schaffrath, Matthew Barrett, Silvio Salvi, Matthew J. Moscou

## Abstract

In the evolution of land plants, the plant immune system has experienced expansion in immune receptor and signaling pathways. Lineage-specific expansions have been observed in diverse gene families that are potentially involved in immunity, but lack causal association. Here, we show that *Rps8*-mediated resistance in barley to the fungal pathogen *Puccinia striiformis* f. sp. *tritici* (wheat stripe rust) is conferred by a genetic module: *LRR-RK* and *Exo70FX12*, which are together necessary and sufficient. The *Rps8* LRR-RK is the ortholog of rice extracellular immune receptor Xa21 and Exo70FX12 is a member of the Poales-specific Exo70FX clade. The Exo70FX clade emerged after the divergence of the Bromeliaceae and Poaceae, and comprises from 2 to 75 members in sequenced grasses. These results demonstrate the requirement of a lineage-specific Exo70FX12 in *Rps8* LRR-RK immunity and suggest that the Exo70FX clade may have evolved a specialized role in receptor kinase signaling.
