## Supplemental Table 1 for "A lineage-specific Exo70 is required for receptor kinase-mediated immunity in barley"

### Sheet: Sheet1
Supplemental Table 1. Protein encoding genes in the Rps8 region
Gene	Acronym	Protein length (aa)	Expressed in leaf	RNAseq evidence	Annotation
HORVU.MOREX.r3.4HG0407670	PPR	865	Yes	Yes	Pentatricopeptide repeat (PPR) protein
HORVU.MOREX.r3.4HG0407680		93	No	No	Transposon transposase enzyme
HORVU.MOREX.r3.4HG0407690	DUF4371	95	No	No	DUF4371, transmembrane protein
HORVU.MOREX.r3.4HG0407700	DUF1997	240	Yes	Yes	DUF1997, plastid localization signal peptide
HORVU.MOREX.r3.4HG0407710		110	No	Yes	Unknown protein
HORVU.MOREX.r3.4HG0407720	ARM	1738	Yes	Yes	ARM repeat containing protein
HORVU.MOREX.r3.4HG0407730	Exo70FX	508	Yes	Yes	Exocyst Exo70
HORVU.MOREX.r3.4HG0407740		135	No	No	Coiled coil, transmembrane protein
HORVU.MOREX.r3.4HG0407750	LRR-RK	1049	Yes	Yes	Leucine-rich repeat, transmembrane, protein kinase (receptor-kinase)
HORVU.MOREX.r3.4HG0407760		182	No	Yes	BTB/POZ domain containing protein
HORVU.MOREX.r3.4HG0407770		184	Yes	Yes	Transposon derived Ty3 Gag-Pol polyprotein (fragment)
HORVU.MOREX.r3.4HG0407780	CC-NB	526	No	Yes	Coiled coil, nucleotide-binding protein (Fragment of NLR)
HORVU.MOREX.r3.4HG0407790	LRR-DDE	848	No	Yes	Leucine-rich repeat protein with integrated DDE domain (Fragment of NLR)
HORVU.MOREX.r3.4HG0407800		142	No	No	BTB/POZ domain containing protein
HORVU.MOREX.r3.4HG0407810		90	Yes	Yes	Transposon transposase enzyme
HORVU.MOREX.r3.4HG0407820	ZnF	152	Yes	Yes	Zinc finger, TTF-type protein
HORVU.MOREX.r3.4HG0407830	Myb	254	Yes	Yes	Myb transcription factor
HORVU.MOREX.r3.4HG0407840		257	No	No	Unknown protein
HORVU.MOREX.r3.4HG0407850	CypP450	562	Yes	Yes	Cytochrome P450
