## Supplemental Table 2 for "A lineage-specific Exo70 is required for receptor kinase-mediated immunity in barley"

### Sheet: Sheet1
Supplemental Table 2. Association of barley diversity and Rps8-mediated resistance
								Exo70FX12			LRR-RK
Accession	USDA-GRIN	Read length	Number of reads	BioProject	SRA	Rps8 resistance	Evidence	Allele (CDS)	RNAseq coverage	Allele (protein)	Allele (CDS)	RNAseq coverage	Allele (protein)
Abed Binder 12	PI 327961	100	32034818	PRJNA292371	SRR2153288	Rps8	Genetic, NOLRA	Exo70FX12.a	0.928571	Exo70FX12.a	RK.a	0.615751	RK.a
Aramir		150	38636376	PRJNA376252	SRR5277779	Unknown		Exo70FX12.a	0.958716	Exo70FX12.a	RK.a	0.950143	RK.a
Barke		100	45269029	PRJNA378723	SRR5345036; SRR5345037	Unknown		Exo70FX12.a	0.959371	Exo70FX12.a	RK.a	0.775167	RK.a
Baronesse	PI 568246	100	56106305	PRJNA378723	SRR5345035	Rps8	Genetic, NOLRA	Exo70FX12.a	1	Exo70FX12.a	RK.a	0.8698	RK.a
BCD12	PI 659443	150	41602115	PRJNA378723	SRR5345034	Unknown		Exo70FX12.a	0.971822	Exo70FX12.a	RK.a	0.97269	RK.a
BCD47	PI 659444	150	46089688	PRJNA378723	SRR5345033	Unknown		Exo70FX12.a	0.950852	Exo70FX12.a	RK.a	0.989203	RK.a
Benton	PI 539105	150	47761917	PRJNA761551	SRR15828848	Unknown		del	0	del	del	0	del
Betzes		150	45916635	PRJNA378723	SRR5345032	Rps8	Genetic, NOLRA	Exo70FX12.a	0.963303	Exo70FX12.a	RK.a	0.417593	RK.a
BISON 1H		150	50319256	PRJNA761551	SRR15828847	Rps8	Genetic, NIL with Baronesse (Baronesse allele at Rps8)	Exo70FX12.a	0.994102	Exo70FX12.a	RK.a	0.926643	RK.a
BISON 7H		150	54683997	PRJNA761551	SRR15828859	Rps8	Genetic, NIL with Baronesse (Baronesse allele at Rps8)	Exo70FX12.a	0.986894	Exo70FX12.a	RK.a	0.933947	RK.a
Bowman	PI 483237	100	39839768	PRJNA378723	SRR5345030; SRR5345031	Unknown	Unknown	Exo70FX12.a	0.952818	Exo70FX12.a	RK.a	0.554779	RK.a
CI 16139	CI 16139	100	40908468	PRJNA378723	SRR5345028; SRR5345029	Rps8	Genetic, NOLRA	Exo70FX12.a	0.938401	Exo70FX12.a	RK.a	0.799936	RK.a
CI 16147	CI 16147	150	49456746	PRJNA378334	SRR5320389	rps8	Genetic, NOLRA	del	0	del	del	0	del
CI 16151	CI 16151	150	49964544	PRJNA761551	SRR15828855	rps8	Genetic, NOLRA	del	0	del	del	0	del
CI 16153	CI 16153	100	60941245	PRJNA378334	SRR5320388	rps8	Genetic, NOLRA	del	0	del	del	0	del
CIho 4196	CIho 4196	100	48167374	PRJNA378334	SRR5320390	Unknown	Genetic, NOLRA	Exo70FX12.a	1	Exo70FX12.a	RK.a	0.929184	RK.a
CIho 14013		150		PRJNA432492	SRR6687626	Unknown		Exo70FX12.a	0.983617	Exo70FX12.a	RK.a	0.998412	RK.a
Commander	CIho 6011	100	37218175	PRJNA378723	SRR5345026; SRR5345027	Unknown		Exo70FX12.a	0.87287	Exo70FX12.a	RK.a	0.449984	RK.a
Deficiens	CI 2225	150	50020396	PRJNA761551	SRR15828854	Unknown		del	0	del	del	0	del
Duplex	CIho 12420	100	41894025	PRJNA378723	SRR5345024; SRR5345025	Unknown	Genetic, NOLRA	Exo70FX12.a	0.972477	Exo70FX12.a	RK.a	0.719276	RK.a
Emir	CIho 13541	100	38757523	PRJNA378723	SRR5345022; SRR5345023	Rps8	Genetic, NOLRA	Exo70FX12.a	0.93709	Exo70FX12.a	RK.a	0.51699	RK.a
Finniss		100	29386948	PRJNA378723	SRR5345020; SRR5345021	Unknown		Exo70FX12.a	0.895151	Exo70FX12.a	RK.a	0.567164	RK.a
Fong Tien		100	35783363	PRJNA378723	SRR5345018; SRR5345019	rps8	Phenotypic	del	0	del	del	0	del
FT010		150		PRJNA432492	SRR6687589	Unknown		del	0	del	del	0	del
FT012		150		PRJNA432492	SRR6687605	Unknown		del	0	del	del	0	del
FT013		150		PRJNA432492	SRR6687603	Unknown		Exo70FX12.c	0.980996	Exo70FX12.c	RK.d	0.995237	RK.e
FT017		150		PRJNA432492	SRR6687594	Unknown		del	0	del	del	0	del
FT021		150		PRJNA432492	SRR6687616	Unknown		del	0	del	del	0	del
FT041		150		PRJNA432492	SRR6687633	Unknown		Exo70FX12.h	1	Exo70FX12.e	RK.e	0.984122	RK.f
FT045		150		PRJNA432492	SRR6687624	Unknown		Exo70FX12.i	0.949541	Exo70FX12.g	RK.f	0.887901	RK.g
FT048		150		PRJNA432492	SRR6687598	Unknown		Exo70FX12.e	0.947575	Exo70FX12.d	RK.g	0.866624	RK.h
FT057		150		PRJNA432492	SRR6687621	Unknown		del	0	del	del	0	del
FT086		150		PRJNA432492	SRR6687580	Unknown		Exo70FX12.j	0.91481	Exo70FX12.d	RK.h	0.951731	RK.d
FT087		150		PRJNA432492	SRR6687620	Unknown		Exo70FX12.k	0.996068	Exo70FX12.h	RK.i	0.968244	RK.d
FT088		150		PRJNA432492	SRR6687601	Unknown		Exo70FX12.l	0.978375	Exo70FX12.d	RK.j	0.932995	RK.i
FT113		150		PRJNA432492	SRR6687609	Unknown		del	0	del	del	0	del
FT115		150		PRJNA432492	SRR6687610	Unknown		Exo70FX12.c	0.992792	Exo70FX12.c	RK.b	0.994601	RK.b
FT120		150		PRJNA432492	SRR6687619	Unknown		del	0	del	del	0	del
FT125		150		PRJNA432492	SRR6687615	Unknown		del	0	del	del	0	del
FT132		150		PRJNA432492	SRR6687608	Unknown		del	0	del	del	0	del
FT138		150		PRJNA432492	SRR6687622	Unknown		del	0	del	del	0	del
FT145		150		PRJNA432492	SRR6687596	Unknown		del	0	del	del	0	del
FT146		150		PRJNA432492	SRR6687595	Unknown		del	0	del	del	0	del
FT152		150		PRJNA432492	SRR6687611	Unknown		Exo70FX12.m	0.79751	Exo70FX12.d	RK.k	0.957129	RK.j
FT153		150		PRJNA432492	SRR6687612	Unknown		Exo70FX12.f	0.93578	Exo70FX12.d	RK.b	0.995872	RK.b
FT158		150		PRJNA432492	SRR6687597	Unknown		del	0	del	del	0	del
FT169		150		PRJNA432492	SRR6687606	Unknown		del	0	del	del	0	del
FT170		150		PRJNA432492	SRR6687607	Unknown		del	0	del	del	0	del
FT174		150		PRJNA432492	SRR6687587	Unknown		Exo70FX12.n	0.996068	Exo70FX12.e	RK.c	0.996189	RK.c
FT218		150		PRJNA432492	SRR6687590	Unknown		del	0	del	del	0	del
FT231		150		PRJNA432492	SRR6687613	Unknown		Exo70FX12.a	0.995413	Exo70FX12.a	RK.a	0.998412	RK.a
FT233		150		PRJNA432492	SRR6687614	Unknown		Exo70FX12.a	1	Exo70FX12.a	RK.a	0.996189	RK.a
FT248		150		PRJNA432492	SRR6687582	Unknown		Exo70FX12.a	0.796855	Exo70FX12.a	RK.a	0.177834	RK.a
FT256		150		PRJNA432492	SRR6687623	Unknown		del	0	del	del	0	del
FT271		150		PRJNA432492	SRR6687625	Unknown		del	0	del	del	0	del
FT281		150		PRJNA432492	SRR6687634	Unknown		del	0	del	del	0	del
FT282		150		PRJNA432492	SRR6687588	Unknown		Exo70FX12.d	0.956094	Exo70FX12.f	RK.a	0.947285	RK.a
FT283		150		PRJNA432492	SRR6687581	Unknown		del	0	del	del	0	del
FT287		150		PRJNA432492	SRR6687591	Unknown		del	0	del	del	0	del
FT289		150		PRJNA432492	SRR6687592	Unknown		del	0	del	del	0	del
FT293		150		PRJNA432492	SRR6687600	Unknown		Exo70FX12.c	1	Exo70FX12.c	RK.l	0.993966	RK.k
FT313		150		PRJNA432492	SRR6687627	Unknown		del	0	del	del	0	del
FT320		150		PRJNA432492	SRR6687602	Unknown		del	0	del	del	0	del
FT349		150		PRJNA432492	SRR6687628	Unknown		Exo70FX12.a	1	Exo70FX12.a	RK.a	1	RK.a
FT352		150		PRJNA432492	SRR6687599	Unknown		Exo70FX12.d	0.975098	Exo70FX12.f	RK.m	0.920292	RK.l
FT353		150		PRJNA432492	SRR6687617	Unknown		Exo70FX12.g	0.999345	Exo70FX12.e	RK.c	0.98698	RK.c
FT355		150		PRJNA432492	SRR6687593	Unknown		Exo70FX12.c	1	Exo70FX12.c	RK.n	0.99746	RK.b
FT393		150		PRJNA432492	SRR6687585	Unknown		Exo70FX12.o	0.811271	Exo70FX12.i	RK.o	0.979359	RK.m
FT394		150		PRJNA432492	SRR6687584	Unknown		Exo70FX12.f	0.920708	Exo70FX12.d	RK.p	0.959352	RK.n
FT454		150		PRJNA432492	SRR6687604	Unknown		del	0	del	del	0	del
FT458		150		PRJNA432492	SRR6687618	Unknown		del	0	del	del	0	del
FT462		150		PRJNA432492	SRR6687586	Unknown		del	0	del	del	0	del
FT471		150		PRJNA432492	SRR6687579	Unknown		del	0	del	del	0	del
Golden Promise	PI 343079	100	40168878	PRJNA378723	SRR5345016; SRR5345017	Rps8	Genetic, NOLRA	Exo70FX12.a	0.963958	Exo70FX12.a	RK.a	0.724674	RK.a
Grannenlose Zweizeilige	PI 548740	100	37986792	PRJNA378723	SRR5345014; SRR5345015	Unknown		del	0	del	del	0	del
Haruna Nijo		100	39048394	PRJNA378723	SRR5320556, SRR5320557	Rps8	Genetic, NOLRA	Exo70FX12.a	0.927261	Exo70FX12.a	RK.a	0.378533	RK.a
Heils Franken	PI 327917	100	43592468	PRJNA378723	SRR5345012; SRR5345013	rps8	Genetic, NOLRA, Backcrosses with Manchuria	Exo70FX12.b	0.971166	Exo70FX12.b	RK.a	0.903144	RK.a
Hindmarsh		100	38556146	PRJNA378723	SRR5345010; SRR5345011	Rps8	Genetic, NOLRA	Exo70FX12.a	0.874181	Exo70FX12.a	RK.a	0.657352	RK.a
HOR 1428	PI 328669	100	35012521	PRJNA378723	SRR5345008; SRR5345009	rps8	Genetic, NOLRA	del	0	del	del	0	del
I 5	CIho 11619	100	28892086	PRJNA378723	SRR5345006; SRR5345007	Rps8	Genetic, NOLRA	Exo70FX12.a	0.923984	Exo70FX12.a	RK.a	0.602731	RK.a
Igri	PI 428488	150	40318557	PRJNA378723	SRR5345005	Unknown		del	0	del	del	0	del
IGV3009		150		PRJNA432492	SRR6687629	Unknown		del	0	del	del	0	del
IGV3066		150		PRJNA432492	SRR6687632	Unknown		del	0	del	del	0	del
Manchuria	CIho 2330	100	60782156	PRJNA378334	SRR5320385	rps8	Phenotypic	del	0	del	del	0	del
Maritime		100	40899181	PRJNA378723	SRR5345003; SRR5345004	Unknown		Exo70FX12.a	0.889908	Exo70FX12.a	RK.a	0.165449	RK.a
Morex		150	48653065	PRJNA761551	SRR15828853	Rps8	Genetic, NOLRA	Exo70FX12.a	1	Exo70FX12.a	RK.a	0	RK.a
Nigrate	CIho 2444	150	56309481	PRJNA761551	SRR15828852	Unknown	Genetic, backcrosses with Morex	del	0	del	del	0	del
Pallas	CIho 11313	100	47430029	PRJNA378723	SRR5345002	Unknown		Exo70FX12.a	1	Exo70FX12.a	RK.a	0.777072	RK.a
PI 12709	PI 12709	150		PRJNA432492	SRR6687583	Unknown		del	0	del	del	0	del
Q21861	PI 584766	100	39254888	PRJNA378723	SRR5345000; SRR5345001	Unknown		Exo70FX12.a	0.887287	Exo70FX12.a	RK.a	0.597332	RK.a
RS201KiebitzB		150		PRJNA432492	SRR6687630	Unknown		Exo70FX12.e	0.893185	Exo70FX12.d	RK.b	0.966656	RK.b
Russell	PI 483127	100	59256725	PRJNA292371	SRR2153285	Unknown		del	0	del	del	0	del
S13		150	52977303	PRJNA761551	SRR15828851	Unknown		Exo70FX12.a	0.998034	Exo70FX12.a	RK.a	0.987615	RK.a
Sultan 5		100	38728521	PRJNA378723	SRR5344998; SRR5344999	Rps8	Genetic, NOLRA	Exo70FX12.a	0.960026	Exo70FX12.a	RK.a	0.737059	RK.a
SusPtrit		100	48058488	PRJNA378723	SRR5344997	rps8	Phenotypic	del	0	del	del	0	del
SV57/S10-44		150	56661169	PRJNA761551	SRR15828850	Unknown		Exo70FX12.a	0.99017	Exo70FX12.a	RK.a	0.981264	RK.a
WBDC008		100	34133563	PRJNA378723	SRR5344995; SRR5344996	Rps8	Genetic, NOLRA	Exo70FX12.p	0.825033	Exo70FX12.j	RK.q	0.802477	RK.o
WBDC013		100	41352315	PRJNA378723	SRR5344993; SRR5344994	Rps8	Genetic, NOLRA says yes - but is this actually Rps8?	Exo70FX12.g	0.932503	Exo70FX12.e	RK.c	0.841537	RK.c
WBDC038		150		PRJNA761551	SRR15828849	rps8	Phenotypic	del	0	del	del	0	del
WBDC068		150		PRJNA761551	SRR15828849	Unknown		del	0	del	del	0	del
WBDC085		100	38781762	PRJNA378723	SRR5344991; SRR5344992	rps8	Genetic, NOLRA	Exo70FX12.d	0.92464	Exo70FX12.f	RK.a	0.494443	RK.a
WBDC109		100	40977968	PRJNA378723	SRR5344989; SRR5344990	rps8	Genetic, NOLRA	del	0	del	del	0	del
WBDC110		100	40080958	PRJNA378723	SRR5344987; SRR5344988	Unknown		del	0	del	del	0	del
WBDC172		100	36157260	PRJNA378723	SRR5344985; SRR5344986	Rps8	Genetic, NOLRA	Exo70FX12.a	0.922018	Exo70FX12.a	RK.a	0.386472	RK.a
WBDC241		150		PRJNA761551	SRR15828849	Unknown		del	0	del	del	0	del
WBDC247		150		PRJNA761551	SRR15828849	rps8	Phenotypic	del	0	del	del	0	del
WBDC259		100	28667934	PRJNA378723	SRR5344983; SRR5344984	Unknown		del	0	del	del	0	del
WBDC343		150		PRJNA761551	SRR15828849	Unknown		del	0	del	del	0	del
WBDC350		150		PRJNA761551	SRR15828849	Unknown		del	0	del	del	0	del
TM0090		150		PRJNA761551	SRR15828864	rps8	Phenotypic, Genetic, Sequencing	Exo70FX12.a	0.739843	Exo70FX12.a	RK.r	0.24865	RK.p
TM0098		150		PRJNA761551	SRR15828863	rps8	Phenotypic, Genetic, Sequencing	Exo70FX12.a	0.984273	Exo70FX12.a	RK.s	0.983487	RK.q
TM0181		150		PRJNA761551	SRR15828862	Unknown	Phenotypic, Genetic, Sequencing	Exo70FX12.a	0.927916	Exo70FX12.a	RK.a	0.696729	RK.a
TM0343		150		PRJNA761551	SRR15828861	Unknown	Phenotypic, Genetic, Sequencing	Exo70FX12.a	0.965269	Exo70FX12.a	RK.a	0.893299	RK.a
TM1781		150		PRJNA761551	SRR15828860	Unknown	Phenotypic, Genetic, Sequencing	Exo70FX12.a	0.908912	Exo70FX12.a	RK.a	0.400762	RK.a
TM2907		150		PRJNA761551	SRR16957406	rps8	Phenotypic, Genetic, Sequencing	Exo70FX12.a	1	Exo70FX12.a	RK.t	1	RK.r
TM3013		150		PRJNA761551	SRR15828858	Unknown	Phenotypic, Genetic, Sequencing	Exo70FX12.a	0.927261	Exo70FX12.a	RK.a	0.867895	RK.a
TM3535		150	44730048	PRJNA761551	SRR15828857	rps8	Phenotypic, Genetic, Sequencing	Exo70FX12.q	1	Exo70FX12.k	RK.a	0.98698	RK.a
TM4087		150	49789367	PRJNA761551	SRR15828856	Unknown	Phenotypic, Genetic, Sequencing	Exo70FX12.a	1	Exo70FX12.a	RK.a	0.967291	RK.a
