## Supplemental Table 3 for "A lineage-specific Exo70 is required for receptor kinase-mediated immunity in barley"

### Sheet: TILLMore_selection
Supplemental Table 3. Loss of function mutants in Rps8-mediated resistance
Identifier	Infection (Screen)	Infection (Retest)
TM20	2	0.0714286
TM90	3.2	2.875
TM98	3.66667	3.21429
TM181	3.75	3
TM343	2	1.375
TM354	1.28571	0
TM399	1.33333	0
TM758	2.66667	0
TM764	3	0
TM1029	2	0.625
TM1048	2	0.875
TM1387	3.2	0.3125
TM1674	1.28571	1.58333
TM1781	1.5	1.6875
TM2336	1.2	Not tested
TM2357	1.66667	0
TM2478	1.0625	0.125
TM2510	1	0
TM2512	3.5	0
TM2722	3.71429	Not tested
TM2810	4	Not tested
TM2841	3.3	Not tested
TM2907	4	3.9375
TM2916	2.25	Not tested
TM2985	3	Not tested
TM3013	1.28571	2.28571
TM3466	3.2	Not tested
TM3535	2.5	3.8125
TM3552	2	0.4375
TM3745	1.2	Not tested
TM4059	3.83333	Not tested
TM4087	2.5	0.5
TM4446	1	Not tested
TM4590	1	Not tested
TM4863	1	Not tested
TM5205	2	Not tested
TM5392	2	Not tested
