## Supplemental Table 4 for "A lineage-specific Exo70 is required for receptor kinase-mediated immunity in barley"

### Sheet: Sheet1
Supplemental Table 4. Genomes of monocot species used for gene family analysis
				Phylogenetic analyses
Family	Tribe	Species	Acryonym	RK LRR-XII	RK LRR-XII Xa21 clade	Exo70	Exo70FX	Exo70FX origin	References
Musaceae		Musa acuminata	Mac	No	No	No	No	Yes	D'Hont et al. (2021) Nature
Bromeliaceae		Ananas comosus	Aco	No	No	No	No	Yes	Ming et al. (2015) Nature Genetics
Poaceae	Streptochaeteae	Streptochaeta angustifolia	San	No	No	No	No	Yes	Seetharam et al. (2021) bioRxiv
Poaceae	Phareae	Pharus latifolius	Pla	No	No	No	No	Yes	Ma et al. (2021) Plant Cell
Poaceae	Andropogoneae	Zea mays	Zm	No	No	Yes	Yes	Yes	Schnable et al. (2009) Science
Poaceae	Andropogoneae	Sorghum bicolor	Sb	Yes	Yes	Yes	Yes	Yes	Paterson et al. (2009) Nature
Poaceae	Paniceae	Setaria italica	Si	Yes	Yes	Yes	Yes	Yes	Bennetzen et al. (2012) Nature Biotechnology
Poaceae	Cynodonteae	Oropetium thomaeum	Ot	No	No	Yes	Yes	Yes	VanBuren et al. (2015) Nature
Poaceae	Bambusoideae	Olyra latifolia	Ol	Yes	Yes	No	No	No	Guo et al. (2019) Molecular Plant
Poaceae	Bambusoideae	Raddia guianensis	Rg	No	Yes	No	No	No	Guo et al. (2019) Molecular Plant
Poaceae	Bambusoideae	Guadua angustifolia	Gan	No	No	No	No	No	Guo et al. (2019) Molecular Plant
Poaceae	Bambusoideae	Bonia amplexicaulis	Bam	No	Yes	No	No	No	Guo et al. (2019) Molecular Plant
Poaceae	Oryzoideae	Oryza sativa	Os	Yes	Yes	Yes	Yes	Yes	Goff et al. (2002) Science
Poaceae	Brachypodieae	Brachypodium distachyon	Bd	Yes	Yes	Yes	Yes	Yes	IBI (2010) Nature; Gordon et al. (2017) Nature Communications
Poaceae	Brachypodieae	Brachypodium stacei	Bs	No	No	No	No	No	Brachypodium stacei v1.1 DOE-JGI, http://phytozome.jgi.doe.gov/
Poaceae	Poeae	Avena atlantica	Ava	No	No	No	No	No	Maughan et al. (2019) BMC Genomics
Poaceae	Poeae	Avena eriantha	Ave	No	No	No	No	No	Maughan et al. (2019) BMC Genomics
Poaceae	Poeae	Avena sativa	Avs	No	No	No	No	No	Avena sativa – OT3098 v2, PepsiCo, https://wheat.pw.usda.gov/jb?data=/ggds/oat-ot3098v2-pepsico
Poaceae	Triticeae	Aegilops sharonesis	Ash	No	Yes	No	Yes	No	IWGSC (2014) Science
Poaceae	Triticeae	Aegilops speltoides	Aspe	No	Yes	No	Yes	No	IWGSC (2014) Science
Poaceae	Triticeae	Aegilops tauschii	Ata	No	No	No	No	No	IWGSC (2014) Science
Poaceae	Triticeae	Hordeum vulgare	Hv	Yes	Yes	Yes	Yes	Yes	Mascher et al. (2021) Plant Cell; Jayakodi et al. (2020) Nature; Schreiber et al. (2020) G3; Sato et al. (2021) G3
Poaceae	Triticeae	Secale cereale	Sc	No	No	No	No	No	Li et al. (2021) Nature Genetics
Poaceae	Triticeae	Thinopyrum elongatum	Thl	No	No	No	No	No	Wang et al. (2020) Science
Poaceae	Triticeae	Triticum aestivum	Ta	Yes	Yes	Yes	Yes	Yes	IWGSC (2014) Science; Walkowiak et al. (2020) Nature
Poaceae	Triticeae	Triticum spelta	Ts	No	No	No	Yes	No	Walkowiak et al. (2020) Nature
Poaceae	Triticeae	Triticum monococcum	Tm	No	No	No	No	No	IWGSC (2014) Science
Poaceae	Triticeae	Triticum turgidum	Tt	No	No	No	Yes	No	IWGSC (2014) Science
Poaceae	Triticeae	Triticum urartu	Tu	No	No	No	No	No	IWGSC (2014) Science
