## Supplemental Table 5 for "A lineage-specific Exo70 is required for receptor kinase-mediated immunity in barley"

### Sheet: summary
Supplemental Table 5. Presence/absence variation of Rps8 LRR-RK and Exo70FX12 in diverse grass species
			Genomic evidence					Transcriptomic evidence
Tribe	Species	Acryonym	Genomes	Sub-genome	LRR-RK	Exo70FX12		Transcriptomes	LRR-RK	Exo70FX12
Stipeae	Achnatherum splendens	Acs	0		NA	NA		1	Absent	Absent
Triticeae	Aegilops longissima	Alo	0	Sl	NA	NA		1	Absent	Absent
Triticeae	Aegilops sharonesis	Ash	1	Ssh	Present	Present		16	Present (1/16)	Present (1/16)
Triticeae	Aegilops speltoides	Aspe	1	S	Present	Present		2	Present (1/2)	Present (1/2)
Triticeae	Aegilops tauschii	Ata	1	D	Absent	Absent		16	Present (2/16)	Present (4/16)
Triticeae	Aegilops umbellulata	Aum	0	U	NA	NA		1	Absent	Absent
Triticeae	Agropyron cristatum	Agc	0	P	NA	NA		2	Present (1/2)	Present (1/2)
Triticeae	Agropyron desertorum	Agd	0		NA	NA		1	Absent	Absent
Poeae	Agrostis scabra	Asc	0		NA	NA		1	Absent	Absent
Poeae	Agrostis stolonifera	Ags	0		NA	NA		3	Absent	Absent
Poeae	Alopecurus aequalis	Aae	0		NA	NA		1	Absent	Absent
Poeae	Apera spica-venti	Aps	0		NA	NA		1	Absent	Absent
Poeae	Avena atlantica	Ava	1	As	Absent	Absent		0	NA	NA
Poeae	Avena eriantha	Ave	1	Cp	Absent	Absent		0	NA	NA
Poeae	Avena sativa	Avs	1	A	Absent	Absent		6	Absent	Absent
				C	Absent	Absent			Absent	Absent
				D	Absent	Absent			Absent	Absent
Poeae	Beckmannia syzigachne	Bsy	0		NA	NA		1	Absent	Absent
Bambusoideae	Bonia amplexicaulis	Bam	1		Present	Absent		0	NA	NA
Brachypodieae	Brachypodium distachyon	Bd	49		Absent	Absent		5	Absent	Absent
Brachypodieae	Brachypodium stacei	Bs	1		Absent	Absent		0	NA	NA
Bromeae	Bromus inermis	Bin	0		NA	NA		1	Absent	Absent
Poeae	Dactylis glomerata	Dgl	0		NA	NA		1	Absent	Absent
Bambusoideae	Dendrocalamus latiflorus	Dla	0		NA	NA		1	Absent	Absent
Triticeae	Elymus sibiricus	Esi	0		NA	NA		1	Absent	Absent
Poeae	Festuca pratensis	Fpr	0		NA	NA		1	Absent	Absent
Bambusoideae	Guadua angustifolia	Gan	1		Absent	Absent		0	NA	NA
Poeae	Holcus lanatus	Hla	0		Absent	Absent		1	Absent	Absent
Triticeae	Hordeum vulgare	Hv	20	H	Present (8/20)	Present (7/20)		109	Present (56/109)	Present (56/109)
Oryzoideae	Leersia perrieri	Lpe	0		NA	NA		1	Absent	Absent
Meliceae	Melica nutans	Mnu	0		NA	NA		1	Absent	Absent
Nardeae	Nardus stricta	Nst	0		NA	NA		1	Absent	Absent
Bambusoideae	Olyra latifolia	Ol	1		Present	Absent		0	Absent	Absent
Oryzoideae	Oryza australiensis	Oau	0		NA	NA		1	Absent	Absent
Oryzoideae	Oryza barthii	Oba	0		NA	NA		1	Absent	Absent
Oryzoideae	Oryza coarctata	Oco	0		NA	NA		1	Absent	Absent
Oryzoideae	Oryza glaberrima	Og	0		NA	NA		1	Absent	Absent
Oryzoideae	Oryza meridionalis	Omer	0		NA	NA		1	Absent	Absent
Oryzoideae	Oryza meyeriana	Omey	0		NA	NA		1	Absent	Absent
Oryzoideae	Oryza minuta	Omi	0		NA	NA		1	Absent	Absent
Oryzoideae	Oryza nivara	Oni	0		NA	NA		1	Absent	Absent
Oryzoideae	Oryza officinalis	Oof	0		NA	NA		1	Absent	Absent
Oryzoideae	Oryza punctata	Opu	0		NA	NA		1	Absent	Absent
Oryzoideae	Oryza rufipogon	Oru	0		NA	NA		1	Absent	Absent
Oryzoideae	Oryza sativa	Os	1		Present	Absent		0	NA	NA
Poeae	Phalaris arundinacea	Par	0		NA	NA		1	Absent	Absent
Bambusoideae	Phyllostachys edulis	Ped	0		NA	NA		1	Absent	Absent
Bambusoideae	Phyllostachys heterocycla	Phe	0		NA	NA		1	Present	Absent
Bambusoideae	Phyllostachys praecox	Ppra	0		NA	NA		1	Absent	Absent
Bambusoideae	Phyllostachys violascens	Pvi	0		NA	NA		1	Absent	Absent
Poeae	Poa annua	Pan	0		NA	NA		1	Absent	Absent
Poeae	Poa infirma	Pin	0		NA	NA		1	Absent	Absent
Poeae	Poa pratensis	Ppr	0		NA	NA		1	Present	Absent
Poeae	Poa supina	Psu	0		NA	NA		1	Absent	Absent
Bambusoideae	Pseudosasa japonica	Pja	0		NA	NA		1	Present	Absent
Bambusoideae	Raddia guianensis	Rg	1		Present	Absent		0	Present	Absent
Triticeae	Secale cereale	Sc	1	R	Absent	Absent		0	Absent	Absent
Stipeae	Stipa lagascae	Sla	0		NA	NA		1	Absent	Absent
Triticeae	Thinopyrum elongatum		1	E	Absent	Absent		0	Absent	Absent
Triticeae	Triticum aestivum	Ta	14	A	Absent	Absent		0	Absent	Absent
				B	Present (14/14)	Present (14/14)		n.a.	Present (14/14)	Present (14/14)
				D	Absent	Absent		n.a.	Absent	Absent
Triticeae	Triticum monococcum	Tm	1	Am	Absent	Absent		0	Absent	Absent
Triticeae	Triticum spelta	Ts	1	A	Absent	Absent		0	Absent	Absent
				B	Present (1/1)	Present (1/1)		n.a.	Present (1/1)	Present (1/1)
				D	Absent	Absent		n.a.	Absent	Absent
Triticeae	Triticum turgidum	Tt	4	A	Absent	Absent		0	Absent	Absent
				B	Present (4/4)	Present (4/4)		n.a.	Present (4/4)	Present (4/4)
Triticeae	Triticum urartu	Tu	1	A	Absent	Absent		1	Absent	Absent

### Sheet: individual
Supplemental Dataset 5. Presence/absence variation of Rps8 LRR-RK and Exo70FX12 in diverse grass species
Species	Accession	Acronym	Exo70FX12	LRR-RK	Notes	BioProject	SRA
Achnatherum splendens	SAMN04388011	Acs_SAMN04388011	Absent	Absent		PRJNA308179	SRR3089957, SRR3089958, SRR3089959, SRR3089983, SRR3089984, SRR3089985, SRR3089986, SRR3089987, SRR3089988
Aegilops longissima	TL05	Alo_TL05	Absent	Absent		PRJNA272886	SRR1915953, SRR1915954
Aegilops sharonensis	396	Ash_396	Absent	Absent		PRJEB5340	ERR426416
Aegilops sharonensis	409	Ash_409	Ash_409_DN8669_c0_g2_i1; Ash_409_DN8669_c0_g2_i1	Ash_409_DN14607_c1_g3_i1	Exo70FX12; Exo70FX15	PRJEB5340	ERR426413
Aegilops sharonensis	546	Ash_546	Absent	Absent		PRJEB5340	ERR426410
Aegilops sharonensis	548	Ash_548	Absent	Absent		PRJEB5340	ERR426405
Aegilops sharonensis	575	Ash_575	Absent	Absent		PRJEB5340	ERR426403
Aegilops sharonensis	1192	Ash_1192	Absent	Absent		PRJEB5340	ERR426418
Aegilops sharonensis	1995	Ash_1995	Absent	Absent		PRJEB5340	ERR426406
Aegilops sharonensis	1998	Ash_1998	Ash_1998_DN19542_c0_g2_i1	Absent	Exo70FX15	PRJEB5340	ERR426415
Aegilops sharonensis	2020	Ash_2020	Absent	Absent		PRJEB5340	ERR426412
Aegilops sharonensis	2172	Ash_2172	Absent	Absent		PRJEB5340	ERR426414
Aegilops sharonensis	2189	Ash_2189	Absent	Absent		PRJEB5340	ERR426404
Aegilops sharonensis	2205	Ash_2205	Absent	Absent		PRJEB5340	ERR426407
Aegilops sharonensis	2233	Ash_2233	Absent	Absent		PRJEB5340	ERR426408
Aegilops sharonensis	6793	Ash_6793	Absent	Absent		PRJEB5340	ERR426409
Aegilops sharonensis	6856	Ash_6856	Absent	Absent		PRJEB5340	ERR426411
Aegilops sharonensis	542237	Ash_542237	Absent	Absent		PRJEB5340	ERR426417
Aegilops speltoides	B2140016	Aspe_B2140016	Absent	Absent		PRJNA214743	SRR949822
Aegilops speltoides	ERS399495	Aspe_ERS399495	Aspe_ERS399495_DN47877_c0_g1_i1	Present, low coverage	LRR-RK (low coverage)	PRJEB5290	ERR420226, ERR420227
Aegilops tauschii	2220007	Ata_2220007	Absent	Absent		PRJNA213168	SRR947843, SRR947844, SRR947845, SRR947846
Aegilops tauschii	AL878	Ata_AL878	Absent	Absent		PRJEB23317	ERR2190533
Aegilops tauschii	AT76	Ata_AT76	Ata_AT76_DN10440_c0_g1_i1; Ata_AT76_DN21810_c0_g1_i1	Ata_AT76_DN25100_c0_g1_i1	LRR-RK and Exo70FX12 (low expression)	PRJDB4683	DRR058959
Aegilops tauschii	ATL	Ata_ATL	Absent	Absent		SAMN05770997	SRR4253230, SRR4253232
Aegilops tauschii	D2220009	Ata_D2220009	Absent	Absent		PRJNA214744	SRR949823
Aegilops tauschii	ERS399496	Ata_ERS399496	Absent	Absent		PRJEB5290	ERR420230, ERR420231
Aegilops tauschii	KU2003	Ata_KU2003	Ata_KU2003_DN11591_c0_g1_i1	Absent	Exo70FX12	PRJDB4683	DRR058960
Aegilops tauschii	KU2025	Ata_KU2025	Absent	Absent		PRJDB4683	DRR058961
Aegilops tauschii	KU2075	Ata_KU2075	Absent	Absent		PRJDB4683	DRR058962
Aegilops tauschii	KU2078	Ata_KU2078	Absent	Absent		PRJDB4683	DRR058963
Aegilops tauschii	KU2087	Ata_KU2087	Ata_KU2087_DN34931_c0_g1_i1	Ata_KU2087_DN54540_c0_g1_i1	LRR-RK and Exo70FX12	PRJDB4683	DRR058964
Aegilops tauschii	KU2093	Ata_KU2093	Absent	Absent		PRJDB4683	DRR058965
Aegilops tauschii	KU2124	Ata_KU2124	Absent	Absent		PRJDB4683	DRR058966
Aegilops tauschii	KU2627	Ata_KU2627	Ata_KU2627_DN11199_c3_g5_i1	Absent	Exo70FX12	PRJDB4683	DRR058967
Aegilops tauschii	PI499262	Ata_PI499262	Ata_PI499262_DN47211_c0_g1_i1; Ata_PI499262_DN3964_c0_g1_i1	Absent	Exo70FX12	PRJDB4683	DRR058968
Aegilops tauschii	TQ27	Ata_TQ27	Absent	Absent		PRJNA353049	SRR5096888, SRR5096893
Aegilops umbellulata	KU12180	Aum_KU12180	Absent	Absent		PRJDB6583	DRR119232
Agropyron cristatum	Kunming	Agc_Kunming	Absent	Absent		PRJNA307648	SRR3087732
Agropyron cristatum	Z559	Agc_Z559	Agc_Z559_DN28549_c2_g4_i2	Agc_Z559_DN48643_c7_g1_i3	LRR-RK and Exo70FX12	PRJNA344856	SRR5052005
Agropyron desertorum	SAMN04384201	Agd_SAMN04384201	Absent	Absent		PRJNA307648	SRR3087737
Agrostis scabra	NTAS	Asc_NTAS	Asc_NTAS_DN7408_c2_g2_i1	Absent	Exo70FX11	PRJNA376386	SRR5278956, SRR5278957, SRR5278958
Agrostis stolonifera	PennA4	Ags_PennA4	Ags_PennA4_DN40495_c2_g3_i5	Ags_PennA4_DN34395_c0_g2_i1	Exo70FX11	PRJNA392025	SRR5763095
Agrostis stolonifera	Penncross	Ags_Penncross	Ags_Penncross_DN9636_c5_g1_i1	Ags_Penncross_DN8571_c1_g2_i1	Exo70FX11	PRJNA304034	SRR5309260, SRR5309261, SRR5309262
Agrostis stolonifera	PennG2	Ags_PennG2	Ags_PennG2_DN27590_c7_g2_i3	Ags_PennG2_DN25532_c7_g2_i1	Exo70FX11	PRJNA324407	SRR3624767, SRR3642191, SRR3642192, SRR3642193
Alopecurus aequalis	SAMN06919538	Aae_SAMN06919538	Aae_SAMN06919538_DN12849_c0_g1_i1	Aae_SAMN06919538_DN16508_c4_g1_i2	Exo70FX10	PRJNA385761	SRR5518759, SRR5518760, SRR5518761
Apera spicaventi	Denmark	Aps_Denmark	Absent	Absent		PRJNA342677	SRR4239555
Avena sativa	Hanyou5	Avs_Hanyou5	Avs_Hanyou5_DN23900_c1_g3_i2	Absent		PRJNA354579	SRR5097463, SRR5097464, SRR5097466, SRR5097468, SRR5097469, SRR5097470
Avena sativa	Huazao2	Avs_Huazao2	Avs_Huazao2_DN20915_c0_g1_i1	Avs_Huazao2_DN37789_c0_g1_i1		PRJNA354579	SRR5097465, SRR5097467, SRR5097471, SRR5097472, SRR5097473, SRR5097474
Avena sativa	Kanota	Avs_Kanota	Avs_Kanota_DN20896_c1_g4_i2	Absent		PRJNA422803	SRR6388184
Avena sativa	Mongolia	Avs_Mongolia	Avs_Mongolia_DN24968_c1_g3_i7	Avs_Mongolia_DN27471_c1_g1_i1		PRJNA393896	SRR5818212, SRR5818213, SRR5818214, SRR5818215, SRR5818216, SRR5818217
Avena sativa	Starter	Avs_Starter	Avs_Starter_DN44044_c0_g9_i1	Absent		PRJNA335627	SRR3989685, SRR3989644, SRR3989645, SRR3989646
Avena sativa	Victoria	Avs_Victoria	Avs_Victoria_DN15425_c0_g1_i1	Absent		PRJNA422803	SRR6388185
Beckmannia syzigachne	Anhui2	Bsy_Anhui2	Bsy_Anhui2_DN13343_c0_g3_i1	Bsy_Anhui2_DN12575_c0_g3_i3	Exo70FX11	PRJNA340038	SRR4063842
Brachypodium distachyon	ABR6	Bdi_ABR6	Bdi_ABR6_DN50554_c0_g1_i1	Bdi_ABR6_DN16510_c0_g1_i1	Exo70FX11	PRJNA319373	SRR3420430
Brachypodium distachyon	Bd21	Bdi_Bd21	Bdi_Bd21_DN1860_c0_g1_i1	Bdi_Bd21_DN15839_c0_g1_i6	Exo70FX11	PRJNA319373	SRR3420431
Brachypodium distachyon	Foz1	Bdi_Foz1	Bdi_Foz1_DN8639_c0_g1_i1	Bdi_Foz1_DN25203_c0_g1_i4	Exo70FX11	PRJNA376485	SRR5279891
Brachypodium distachyon	Jer1	Bdi_Jer1	Bdi_Jer1_DN35754_c0_g1_i1	Bdi_Jer1_DN23684_c0_g1_i4	Exo70FX11	PRJNA376485	SRR5279890
Brachypodium distachyon	Luc1	Bdi_Luc1	Bdi_Luc1_DN4223_c0_g2_i1	Bdi_Luc1_DN23625_c0_g1_i11	Exo70FX11	PRJNA376485	SRR5279889
Bromus inermis	SAMN04384246	Bin_SAMN04384246	Absent	Absent		PRJNA307648	SRR3087621
Dactylis glomerata	SAMEA17972668	Dgl_SAMEA17972668	Dgl_SAMEA17972668_DN29978_c3_g4_i1	Dgl_SAMEA17972668_DN26427_c0_g2_i1	Exo70FX11	PRJEB16763	ERR1777661, ERR1777664, ERR1777666, ERR1777667, ERR1777668
Dendrocalamus latiflorus	TD	Dla_TD	Absent	Absent		PRJNA315606	SRR3478974
Elymus sibiricus	Kangba	Esi_Kangba	Absent	Absent		PRJNA251873	SRR1344836
Festuca pratensis	SAMN04386412	Fpr_SAMN04386412	Fpr_SAMN04386412_DN23511_c1_g2_i1	Fpr_SAMN04386412_DN30560_c5_g2_i1		PRJNA308063	SRR3096274, SRR3096275, SRR3096290, SRR3096312, SRR3096315, SRR3096651
Holcus lanatus	ERS251247	Hla_ERS251247	Absent	Absent		PRJEB3994	ERR294007, ERR294008, ERR294009, ERR294010, ERR294011, ERR294012, ERR294013, ERR294014, ERR294016, ERR294017, ERR294019, ERR294020, ERR294022, ERR294023, ERR294024, ERR294025, ERR294026, ERR294027, ERR294029, ERR294030
Hordeum vulgare	Abed Binder 12	Hvu_AB12	Hvu_AB12_DN23961_c0_g1_i1	Hvu_AB12_DN13934_c0_g1_i1		PRJNA292371	SRR2153288
Hordeum vulgare	Aramir	Hvu_Aramir	Hvu_Aramir_DN10338_c0_g3_i1	Hvu_Aramir_DN19074_c1_g5_i2		PRJNA376252	SRR5277779
Hordeum vulgare	Barke	Hvu_Barke	Hvu_Barke_DN9081_c0_g1_i1	Hvu_Barke_DN5349_c0_g1_i1	Exo70FX15	PRJNA378723	SRR5345036; SRR5345037
Hordeum vulgare	Baronesse	Hvu_Baronesse	Hvu_Baronesse_DN5218_c0_g1_i1	Hvu_Baronesse_DN10623_c0_g1_i1		PRJNA378723	SRR5345035
Hordeum vulgare	BCD12	Hvu_BCD12	Hvu_BCD12_DN8740_c0_g1_i1	Hvu_BCD12_DN7757_c0_g2_i1	Exo70FX15	PRJNA378723	SRR5345034
Hordeum vulgare	BCD47	Hvu_BCD47	Hvu_BCD47_DN13019_c1_g2_i4	Hvu_BCD47_DN8282_c0_g1_i1		PRJNA378723	SRR5345033
Hordeum vulgare	Benton	Hvu_Benton	Absent	Absent		PRJNA761551	SRR15828848
Hordeum vulgare	Betzes	Hvu_Betzes	Hvu_Betzes_DN7534_c0_g1_i1	Hvu_Betzes_DN6934_c0_g1_i1	Exo70FX15	PRJNA378723	SRR5345032
Hordeum vulgare	BISON 1H	Hvu_BISON1H	Hvu_BISON1H_DN12932_c2_g2_i2	Hvu_BISON1H_DN11780_c3_g13_i1		PRJNA761551	SRR15828847
Hordeum vulgare	BISON 7H	Hvu_BISON7H	Hvu_BISON7H_DN11436_c0_g1_i3	Hvu_BISON7H_DN12933_c3_g6_i2		PRJNA761551	SRR15828859
Hordeum vulgare	Bowman	Hvu_Bowman	Hvu_Bowman_DN12654_c0_g2_i2	Hvu_Bowman_DN3010_c0_g1_i1		PRJNA378723	SRR5345030; SRR5345031
Hordeum vulgare	CI 16139	Hvu_CI16139	Hvu_CI16139_DN12276_c0_g3_i1	Hvu_CI16139_DN9669_c0_g1_i1	Exo70FX15?	PRJNA378723	SRR5345028; SRR5345029
Hordeum vulgare	CI 16147	Hvu_CI16147	Absent	Absent		PRJNA378334	SRR5320389
Hordeum vulgare	CI 16151	Hvu_CI16151	Absent	Absent		PRJNA761551	SRR15828855
Hordeum vulgare	CI 16153	Hvu_CI16153	Absent	Absent		PRJNA378334	SRR5320388
Hordeum vulgare	CIho 14013	Hvu_CIho14013	Hvu_CIho14013_DN10977_c2_g5_i2	Hvu_CIho14013_DN11036_c4_g1_i2		PRJNA432492	SRR6687626
Hordeum vulgare	CIho 4196	Hvu_CIho4196	Hvu_CIho4196_DN19216_c0_g2_i1	Hvu_CIho4196_DN14365_c0_g1_i1		PRJNA378334	SRR5320390
Hordeum vulgare	Commander	Hvu_Commander	Hvu_Commander_DN13381_c0_g1_i1	Hvu_Commander_DN11815_c0_g6_i1		PRJNA378723	SRR5345026; SRR5345027
Hordeum vulgare	Deficiens	Hvu_Deficiens	Absent	Absent		PRJNA761551	SRR15828854
Hordeum vulgare	Duplex	Hvu_Duplex	Hvu_Duplex_DN11997_c0_g1_i3	Hvu_Duplex_DN10583_c0_g3_i1		PRJNA378723	SRR5345024; SRR5345025
Hordeum vulgare	Emir	Hvu_Emir	Hvu_Emir_DN10553_c1_g1_i2	Hvu_Emir_DN12693_c0_g1_i1		PRJNA378723	SRR5345022; SRR5345023
Hordeum vulgare	Finniss	Hvu_Finniss	Hvu_Finniss_DN11683_c0_g1_i3	Hvu_Finniss_DN5139_c0_g1_i1		PRJNA378723	SRR5345020; SRR5345021
Hordeum vulgare	Fong Tien	Hvu_FongTien	Absent	Absent		PRJNA378723	SRR5345018; SRR5345019
Hordeum vulgare	FT010	Hvu_FT010	Absent	Absent		PRJNA432492	SRR6687589
Hordeum vulgare	FT012	Hvu_FT012	Absent	Absent		PRJNA432492	SRR6687605
Hordeum vulgare	FT013	Hvu_FT013	Hvu_FT013_DN14191_c2_g6_i3	Hvu_FT013_DN11558_c0_g1_i2		PRJNA432492	SRR6687603
Hordeum vulgare	FT017	Hvu_FT017	Absent	Absent		PRJNA432492	SRR6687594
Hordeum vulgare	FT021	Hvu_FT021	Absent	Absent		PRJNA432492	SRR6687616
Hordeum vulgare	FT041	Hvu_FT041	Hvu_FT041_DN62764_c3_g6_i2	Hvu_FT041_DN62299_c6_g5_i1		PRJNA432492	SRR6687633
Hordeum vulgare	FT045	Hvu_FT045	Hvu_FT045_DN42605_c0_g3_i5	Hvu_FT045_DN37095_c0_g1_i1		PRJNA432492	SRR6687624
Hordeum vulgare	FT048	Hvu_FT048	Hvu_FT048_DN11177_c1_g2_i4	Hvu_FT048_DN11746_c5_g1_i6		PRJNA432492	SRR6687598
Hordeum vulgare	FT057	Hvu_FT057	Hvu_FT057_DN13350_c7_g3_i1	Absent	Exo70FX15	PRJNA432492	SRR6687621
Hordeum vulgare	FT086	Hvu_FT086	Hvu_FT086_DN10960_c2_g2_i3	Hvu_FT086_DN8173_c0_g1_i1		PRJNA432492	SRR6687580
Hordeum vulgare	FT087	Hvu_FT087	Hvu_FT087_DN11274_c2_g1_i3	Hvu_FT087_DN11318_c2_g5_i2		PRJNA432492	SRR6687620
Hordeum vulgare	FT088	Hvu_FT088	Hvu_FT088_DN12819_c0_g2_i11	Hvu_FT088_DN13682_c0_g2_i4		PRJNA432492	SRR6687601
Hordeum vulgare	FT113	Hvu_FT113	Hvu_FT113_DN11514_c0_g13_i1	Absent	Exo70FX15	PRJNA432492	SRR6687609
Hordeum vulgare	FT115	Hvu_FT115	Hvu_FT115_DN9877_c5_g2_i4	Hvu_FT115_DN9327_c0_g1_i1		PRJNA432492	SRR6687610
Hordeum vulgare	FT120	Hvu_FT120	Hvu_FT120_DN8036_c7_g1_i1	Absent	Exo70FX15	PRJNA432492	SRR6687619
Hordeum vulgare	FT125	Hvu_FT125	Hvu_FT125_DN9418_c1_g1_i1	Absent	Exo70FX15	PRJNA432492	SRR6687615
Hordeum vulgare	FT132	Hvu_FT132	Absent	Absent		PRJNA432492	SRR6687608
Hordeum vulgare	FT138	Hvu_FT138	Hvu_FT138_DN11299_c3_g5_i1	Absent	Exo70FX15	PRJNA432492	SRR6687622
Hordeum vulgare	FT145	Hvu_FT145	Absent	Absent		PRJNA432492	SRR6687596
Hordeum vulgare	FT146	Hvu_FT146	Hvu_FT146_DN12298_c3_g3_i1	Absent	Exo70FX15	PRJNA432492	SRR6687595
Hordeum vulgare	FT152	Hvu_FT152	Hvu_FT152_DN10515_c0_g3_i2	Hvu_FT152_DN6570_c0_g1_i2		PRJNA432492	SRR6687611
Hordeum vulgare	FT153	Hvu_FT153	Hvu_FT153_DN6798_c0_g3_i8	Hvu_FT153_DN7965_c0_g2_i6		PRJNA432492	SRR6687612
Hordeum vulgare	FT158	Hvu_FT158	Absent	Absent		PRJNA432492	SRR6687597
Hordeum vulgare	FT169	Hvu_FT169	Hvu_FT169_DN8157_c1_g1_i2	Absent	Exo70FX15	PRJNA432492	SRR6687606
Hordeum vulgare	FT170	Hvu_FT170	Hvu_FT170_DN5767_c0_g1_i1	Absent	Exo70FX15	PRJNA432492	SRR6687607
Hordeum vulgare	FT174	Hvu_FT174	Hvu_FT174_DN11457_c4_g12_i1	Hvu_FT174_DN11353_c1_g12_i1		PRJNA432492	SRR6687587
Hordeum vulgare	FT218	Hvu_FT218	Hvu_FT218_DN14016_c3_g1_i2	Absent	Exo70FX15	PRJNA432492	SRR6687590
Hordeum vulgare	FT231	Hvu_FT231	Hvu_FT231_DN8319_c1_g2_i3	Hvu_FT231_DN9222_c0_g10_i1		PRJNA432492	SRR6687613
Hordeum vulgare	FT233	Hvu_FT233	Hvu_FT233_DN7665_c0_g2_i3	Hvu_FT233_DN9614_c2_g5_i1		PRJNA432492	SRR6687614
Hordeum vulgare	FT248	Hvu_FT248	Hvu_FT248_DN16135_c1_g1_i3	Hvu_FT248_DN16067_c4_g2_i1	Fragment	PRJNA432492	SRR6687582
Hordeum vulgare	FT256	Hvu_FT256	Hvu_FT256_DN13500_c4_g2_i3	Absent	Exo70FX15	PRJNA432492	SRR6687623
Hordeum vulgare	FT271	Hvu_FT271	Hvu_FT271_DN5361_c0_g1_i2	Absent	Exo70FX15	PRJNA432492	SRR6687625
Hordeum vulgare	FT281	Hvu_FT281	Absent	Absent		PRJNA432492	SRR6687634
Hordeum vulgare	FT282	Hvu_FT282	Hvu_FT282_DN10337_c0_g3_i3	Hvu_FT282_DN10141_c2_g5_i1		PRJNA432492	SRR6687588
Hordeum vulgare	FT283	Hvu_FT283	Absent	Absent		PRJNA432492	SRR6687581
Hordeum vulgare	FT287	Hvu_FT287	Hvu_FT287_DN12229_c2_g3_i2	Absent	Exo70FX15	PRJNA432492	SRR6687591
Hordeum vulgare	FT289	Hvu_FT289	Hvu_FT289_DN14452_c1_g6_i1	Absent	Exo70FX15	PRJNA432492	SRR6687592
Hordeum vulgare	FT293	Hvu_FT293	Hvu_FT293_DN14732_c1_g1_i8	Hvu_FT293_DN14251_c1_g5_i1		PRJNA432492	SRR6687600
Hordeum vulgare	FT313	Hvu_FT313	Hvu_FT313_DN26963_c0_g1_i1	Absent	Exo70FX15	PRJNA432492	SRR6687627
Hordeum vulgare	FT320	Hvu_FT320	Hvu_FT320_DN8897_c0_g1_i1	Absent	Exo70FX15	PRJNA432492	SRR6687602
Hordeum vulgare	FT349	Hvu_FT349	Hvu_FT349_DN14178_c3_g2_i2	Hvu_FT349_DN14794_c0_g7_i1		PRJNA432492	SRR6687628
Hordeum vulgare	FT352	Hvu_FT352	Hvu_FT352_DN15367_c5_g1_i2	Hvu_FT352_DN9736_c0_g1_i1		PRJNA432492	SRR6687599
Hordeum vulgare	FT353	Hvu_FT353	Hvu_FT353_DN11578_c0_g4_i1	Hvu_FT353_DN10799_c1_g14_i1		PRJNA432492	SRR6687617
Hordeum vulgare	FT355	Hvu_FT355	Hvu_FT355_DN13088_c0_g2_i5	Hvu_FT355_DN11427_c0_g1_i8		PRJNA432492	SRR6687593
Hordeum vulgare	FT393	Hvu_FT393	Hvu_FT393_DN11686_c0_g3_i4	Hvu_FT393_DN6642_c0_g1_i1		PRJNA432492	SRR6687585
Hordeum vulgare	FT394	Hvu_FT394	Hvu_FT394_DN8578_c2_g5_i3	Hvu_FT394_DN6185_c0_g1_i1		PRJNA432492	SRR6687584
Hordeum vulgare	FT454	Hvu_FT454	Hvu_FT454_DN14116_c3_g2_i20	Absent	Exo70FX15	PRJNA432492	SRR6687604
Hordeum vulgare	FT458	Hvu_FT458	Absent	Absent		PRJNA432492	SRR6687618
Hordeum vulgare	FT462	Hvu_FT462	Hvu_FT462_DN6199_c0_g1_i1	Absent	Exo70FX15	PRJNA432492	SRR6687586
Hordeum vulgare	FT471	Hvu_FT471	Hvu_FT471_DN11723_c1_g1_i2	Absent	Exo70FX15	PRJNA432492	SRR6687579
Hordeum vulgare	Golden Promise	Hvu_GP	Hvu_GP_DN13058_c1_g3_i2	Hvu_GP_DN8323_c0_g1_i1		PRJNA378723	SRR5345016; SRR5345017
Hordeum vulgare	Grannenlose Zweizeilige	Hvu_GZ	Absent	Absent		PRJNA378723	SRR5345014; SRR5345015
Hordeum vulgare	Haruna Nijo	Hvu_HarunaNijo	Hvu_HarunaNijo_DN12772_c1_g1_i2	Hvu_HarunaNijo_DN43287_c0_g1_i1		PRJNA378723	SRR5320556, SRR5320557
Hordeum vulgare	Heils Franken	Hvu_HF	Hvu_HF_DN11774_c0_g1_i2	Hvu_HF_DN14478_c0_g2_i2		PRJNA378723	SRR5345012; SRR5345013
Hordeum vulgare	Hindmarsh	Hvu_Hindmarsh	Hvu_Hindmarsh_DN8125_c0_g1_i1	Hvu_Hindmarsh_DN12205_c1_g1_i1	Divergent allele?	PRJNA378723	SRR5345010; SRR5345011
Hordeum vulgare	HOR 1428	Hvu_HOR1428	Absent	Absent		PRJNA378723	SRR5345008; SRR5345009
Hordeum vulgare	I 5	Hvu_I5	Hvu_I5_DN10266_c0_g1_i1	Hvu_I5_DN10216_c0_g1_i2		PRJNA378723	SRR5345006; SRR5345007
Hordeum vulgare	Igri	Hvu_Igri	Absent	Absent		PRJNA378723	SRR5345005
Hordeum vulgare	IGV3009	Hvu_IGV3009	Absent	Absent		PRJNA432492	SRR6687629
Hordeum vulgare	IGV3066	Hvu_IGV3066	Absent	Absent		PRJNA432492	SRR6687632
Hordeum vulgare	Manchuria	Hvu_Manchuria	Absent	Absent		PRJNA378334	SRR5320385
Hordeum vulgare	Maritime	Hvu_Maritime	Hvu_Maritime_DN10099_c0_g1_i1	Hvu_Maritime_DN5967_c0_g1_i1	Divergent allele or Exo70FX15?	PRJNA378723	SRR5345003; SRR5345004
Hordeum vulgare	Morex	Hvu_Morex	Hvu_Morex_DN22980_c0_g2_i2	Hvu_Morex_DN67330_c0_g1_i1		PRJNA761551	SRR15828853
Hordeum vulgare	Nigrate	Hvu_Nigrate	Hvu_Nigrate_DN6884_c0_g1_i2	Absent	Exo70FX15	PRJNA761551	SRR15828852
Hordeum vulgare	Pallas	Hvu_Pallas	Hvu_Pallas_DN17643_c0_g2_i2	Hvu_Pallas_DN20243_c12_g1_i1		PRJNA378723	SRR5345002
Hordeum vulgare	PI12709	Hvu_PI12709	Absent	Absent		PRJNA432492	SRR6687583
Hordeum vulgare	Q21861	Hvu_Q21861	Hvu_Q21861_DN13553_c0_g2_i1	Hvu_Q21861_DN13357_c0_g2_i1		PRJNA378723	SRR5345000; SRR5345001
Hordeum vulgare	RS201KiebitzB	Hvu_RS201KiebitzB	Hvu_RS201KiebitzB_DN8128_c2_g1_i6	Absent	Exo70FX15	PRJNA432492	SRR6687630
Hordeum vulgare	Russell	Hvu_Russell	Absent	Absent		PRJNA292371	SRR2153285
Hordeum vulgare	S13	Hvu_S13	Hvu_S13_DN12968_c1_g1_i2	Hvu_S13_DN12558_c1_g9_i4		PRJNA761551	SRR15828851
Hordeum vulgare	Sultan 5	Hvu_Sultan5	Hvu_Sultan5_DN13818_c0_g1_i2	Hvu_Sultan5_DN15226_c0_g2_i1		PRJNA378723	SRR5344998; SRR5344999
Hordeum vulgare	SusPtrit	Hvu_SusPtrit	Absent	Absent		PRJNA378723	SRR5344997
Hordeum vulgare	SV57/S10-44	Hvu_SV57S1044	Hvu_SV57S1044_DN11376_c0_g1_i1	Hvu_SV57S1044_DN14097_c0_g3_i2		PRJNA761551	SRR15828850
Hordeum vulgare	WBDC008	Hvu_WBDC008	Absent	Hvu_WBDC008_DN6378_c0_g1_i1		PRJNA378723	SRR5344995; SRR5344996
Hordeum vulgare	WBDC013	Hvu_WBDC013	Hvu_WBDC013_DN12072_c0_g1_i1	Hvu_WBDC013_DN13612_c0_g3_i6		PRJNA378723	SRR5344993; SRR5344994
Hordeum vulgare	WBDC038	Hvu_WBDC038	Hvu_WBDC038_DN45097_c0_g1_i1	Absent	Exo70FX15	PRJNA761551	SRR15828849
Hordeum vulgare	WBDC068	Hvu_WBDC068	Hvu_WBDC068_DN1583_c0_g2_i1	Absent		PRJNA761551	SRR15828849
Hordeum vulgare	WBDC085	Hvu_WBDC085	Hvu_WBDC085_DN9677_c0_g1_i1	Hvu_WBDC085_DN33244_c0_g1_i1		PRJNA378723	SRR5344991; SRR5344992
Hordeum vulgare	WBDC109	Hvu_WBDC109	Absent	Absent		PRJNA378723	SRR5344989; SRR5344990
Hordeum vulgare	WBDC110	Hvu_WBDC110	Absent	Absent		PRJNA378723	SRR5344987; SRR5344988
Hordeum vulgare	WBDC172	Hvu_WBDC172	Hvu_WBDC172_DN5721_c0_g2_i1	Hvu_WBDC172_DN11225_c0_g1_i1		PRJNA378723	SRR5344985; SRR5344986
Hordeum vulgare	WBDC241	Hvu_WBDC241	Hvu_WBDC241_DN52851_c0_g1_i1	Absent	Exo70FX15	PRJNA761551	SRR15828849
Hordeum vulgare	WBDC247	Hvu_WBDC247	Hvu_WBDC247_DN8535_c0_g1_i1	Absent	Exo70FX15	PRJNA761551	SRR15828849
Hordeum vulgare	WBDC259	Hvu_WBDC259	Hvu_WBDC259_DN47519_c0_g2_i1	Absent	Exo70FX15	PRJNA378723	SRR5344983; SRR5344984
Hordeum vulgare	WBDC343	Hvu_WBDC343	Absent	Absent		PRJNA761551	SRR15828849
Hordeum vulgare	WBDC350	Hvu_WBDC350	Hvu_WBDC350_DN50474_c0_g1_i1	Absent	Exo70FX15	PRJNA761551	SRR15828849
Leersia perrieri	SAMN02646014	Lpe_SAMN02646014	Absent	Absent		PRJNA163065	SRR1171869
Melica nutans	SAMEA18188668	Mnu_SAMEA18188668	Absent	Mnu_SAMEA18188668_DN31730_c2_g1_i11		PRJEB18276	ERR1744575, ERR1744576, ERR1744577, ERR1744578, ERR1744579, ERR1744580, ERR1744581, ERR1744582, ERR1744583, ERR1744584, ERR1744585, ERR1744586, ERR1744587, ERR1744588, ERR1744589, ERR1744590, ERR1744591, ERR1744592, ERR1744593, ERR1744594, ERR1744595
Nardus stricta	SAMEA18204418	Nst_SAMEA18204418	Absent	Nst_SAMEA18204418_DN35321_c0_g1_i12		PRJEB18276	ERR1744596, ERR1744597, ERR1744598, ERR1744599, ERR1744600, ERR1744601, ERR1744602, ERR1744603
Oryza australiensis	SAMN02666654	Oau_SAMN02666654	Absent	Absent		PRJNA239526	SRR1178926
Oryza barthii	SAMN02643346	Oba_SAMN02643346	Absent	Absent		PRJNA30379	SRR1170742
Oryza coarctata	SAMN01974836	Oco_SAMN01974836	Absent	Absent		PRJNA192453	SRR771527
Oryza glaberrima	SAMN02649467	Ogla_SAMN02649467	Absent	Absent		PRJNA13765	SRR1174376
Oryza glumipatula	SAMN02649585	Oglu_SAMN02649585	Absent	Absent		PRJNA48429	SRR1174772
Oryza meridionalis	SAMN02649588	Omer_SAMN02649588	Absent	Absent		PRJNA48433	SRR1174790
Oryza meyeriana	SAMN02666658	Omey_SAMN02666658	Absent	Absent		PRJNA239527	SRR1178918
Oryza minuta	SAMN02666666	Omi_SAMN02666666	Absent	Absent		PRJNA239524	SRR1179197
Oryza nivara	SAMN02645562	Oni_SAMN02645562	Absent	Absent		PRJNA48107	SRR1171629
Oryza officinalis	SAMN02666669	Oof_SAMN02666669	Absent	Absent		PRJNA239525	SRR1179193
Oryza punctata	SAMN02643374	Opu_SAMN02643374	Absent	Absent		PRJNA13770	SRR1171005
Oryza rufipogon	SAMN02721168	Oru_SAMN02721168	Absent	Absent		PRJNA243646	SRR1220645
Phalaris arundinacea	SAMEA17971918	Par_SAMEA17971918	Absent	Absent		PRJEB16763	ERR1777669, ERR1777670, ERR1777671, ERR1777672, ERR1777673, ERR1777674, ERR1777675, ERR1777676, ERR1777677, ERR1777678, ERR1777679, ERR1777680
Phyllostachys edulis	SAMN04364243	Ped_SAMN04364243	Absent	Absent		PRJNA306797	SRR3056056
Phyllostachys heterocycla	Pubescens	Phe_Pubescens	Absent	Phe_Pubescens_DN44622_c1_g1_i10	LRR-RK	PRJNA392761	SRR5803921
Phyllostachys praecox	Zhejiang	Ppra_Zhejiang	Absent	Absent		PRJNA295343	SRR2467204
Phyllostachys violascens	TV	Pvi_TV	Absent	Absent		PRJNA323736	SRR3607102, SRR3607118, SRR3607126
Poa annua	SAMN03145648	Pan_SAMN03145648	Absent	Absent		PRJNA265116	SRR1633980
Poa infirma	SAMN03145693	Pin_SAMN03145693	Absent	Absent		PRJNA265127	SRR1634028
Poa pratensis	SAMN04328340	Ppr_SAMN04328340	Absent	Ppr_SAMN04328340_DN148392_c0_g1_i1	LRR-RK	PRJNA305083	SRR2984344, SRR2984345, SRR2984348, SRR2984349, SRR2984354, SRR2984356, SRR2984357, SRR2984358, SRR2984359, SRR2984360, SRR2984361, SRR2984362, SRR2984363, SRR2984364, SRR2984365, SRR2984366, SRR2988071, SRR2988083, SRR2989148
Poa supina	SAMN03145691	Psu_SAMN03145691	Absent	Absent		PRJNA265124	SRR1634026
Pseudosasa japonica	Arrow	Pja_Arrow	Absent	Pja_Arrow_DN24602_c2_g1_i7	LRR-RK	PRJNA376802	SRR5286938, SRR5286939, SRR5286940, SRR5286941
Stipa lagascae	SAMEA18210418	Sla_SAMEA18210418	Absent	Sla_SAMEA18210418_DN41342_c1_g2_i6		PRJEB18276	ERR1744604, ERR1744605, ERR1744606, ERR1744607, ERR1744608, ERR1744609, ERR1744610
Triticum urartu	TMU06	Tur_TMU06	Absent	Absent		PRJNA272886	SRR1915965, SRR1916396
