## Supplemental Table 6 for "A lineage-specific Exo70 is required for receptor kinase-mediated immunity in barley"

### Sheet: RAxML_bipartitionsBranchLabels.
Supplemental Table 6. LRR-RK family XII receptor kinases from diverse grass species and their relationship to Xa21
Species	Accession	Source type	Identifier	Xa21 subclade
Alopecurus aequalis	SAMN06919538	Transcriptome	Aae_SAMN06919538_DN16508_c4_g1_i2	No
Arundinella anomala	SAMN05735264	Transcriptome	Aan_SAMN05735264_DN38775_c1_g2_i3	No
Arundo donax	Croatia	Transcriptome	Ado_Croatia_DN28920_c0_g1_i1	No
Arundo donax	ERS801225	Transcriptome	Ado_ERS801225_DN103132_c1_g3_i5	No
Arundo donax	RioGrande	Transcriptome	Ado_RioGrande_DN62629_c0_g1_i7	No
Agropyron cristatum	Z559	Transcriptome	Agc_Z559_DN48643_c7_g1_i3	Yes
Agrostis stolonifera	PennA4	Transcriptome	Ags_PennA4_DN34395_c0_g2_i1	No
Agrostis stolonifera	Penncross	Transcriptome	Ags_Penncross_DN8571_c1_g2_i1	No
Arundinella hirta	SAMN05735266	Transcriptome	Ahi_SAMN05735266_DN32478_c0_g3_i1	No
Arundinella nepalensis	SAMN05735267	Transcriptome	Ane_SAMN05735267_DN7820_c0_g1_i3	No
Arundinella pubescens	SAMN05735268	Transcriptome	Apu_SAMN05735268_DN15452_c0_g1_i1	No
Aegilops sharonensis	1644	Transcriptome	Ash_1644_DN12542_c1_g2_i2	Yes
Aegilops tauschii	KU2086	Transcriptome	Ata_KU2087_DN54540_c0_g1_i1	Yes
Avena sativa	Huazao2	Transcriptome	Avs_Huazao2_DN37789_c0_g1_i1	No
Avena sativa	Mongolia	Transcriptome	Avs_Mongolia_DN27471_c1_g1_i1	No
Brachypodium distachyon	Luc1	Transcriptome	Bdi_Luc1_DN23625_c0_g1_i11	No
Brachypodium distachyon	Bd21	Genome	Bradi3g49640.1.p	No
Brachypodium distachyon	Bd21	Genome	Bradi4g08273.1.p	No
Brachypodium distachyon	Bd21	Genome	Bradi4g08300.2.p	No
Brachypodium distachyon	Bd21	Genome	Bradi4g16068.1.p	No
Brachypodium distachyon	Bd21	Genome	Bradi4g16099.2.p	No
Brachypodium distachyon	Bd21	Genome	Bradi4g16116.1.p	No
Brachypodium distachyon	Bd21	Genome	Bradi4g16130.2.p	No
Brachypodium distachyon	Bd21	Genome	Bradi4g16133.1.p	No
Beckmannia syzigachne	Anhui2	Transcriptome	Bsy_Anhui2_DN12575_c0_g3_i3	No
Dactylis glomerata	SAMEA17972668	Transcriptome	Dgl_SAMEA17972668_DN26427_c0_g2_i1	No
Festuca pratensis	SAMN04386412	Transcriptome	Fpr_SAMN04386412_DN30560_c5_g2_i1	No
Hordeum vulgare	Morex	Genome	HORVU.MOREX.r3.4HG0407750.1	Yes
Hordeum vulgare	Morex	Genome	HORVU.MOREX.r3.5HG0504480.1	No
Leptochloa dubia	Kunth	Transcriptome	Ldu_Kunth_DN24730_c0_g1_i1	No
Oryza sativa	Nipponbare	Genome	LOC_Os02g42370.1	No
Oryza sativa	Nipponbare	Genome	LOC_Os11g35500.1	Yes
Oryza sativa	Nipponbare	Genome	LOC_Os11g36090.1	No
Oryza sativa	Nipponbare	Genome	LOC_Os11g36140.1	No
Oryza sativa	Nipponbare	Genome	LOC_Os11g36150.1	No
Oryza sativa	Nipponbare	Genome	LOC_Os11g36160.1	Yes
Oryza sativa	Nipponbare	Genome	LOC_Os11g36180.1	Yes
Oryza sativa	Nipponbare	Genome	LOC_Os11g36190.1	No
Melica nutans	SAMEA18188668	Transcriptome	Mnu_SAMEA18188668_DN31730_c2_g1_i11	No
Nardus stricta	SAMEA18204418	Transcriptome	Nst_SAMEA18204418_DN35321_c0_g1_i12	No
Olyra latifolia		Genome	Ola030422.1	No
Olyra latifolia		Genome	Ola030423.1	No
Olyra latifolia		Genome	Ola038082.1	Yes
Phyllostachys heterocycla	Pubescens	Transcriptome	Phe_Pubescens_DN44622_c1_g1_i10	Yes
Pseudosasa japonica	Arrow	Transcriptome	Pja_Arrow_DN24602_c2_g1_i7	Yes
Phyllostachys praecox	Zhejiang	Transcriptome	Ppr_SAMN04328340_DN148392_c0_g1_i1	Yes
Setaria italica	Yugu1	Genome	Seita.1G246000.1.p	No
Setaria italica	Yugu1	Genome	Seita.6G067100.1.p	No
Setaria italica	Yugu1	Genome	Seita.8G157000.1.p	No
Setaria italica	Yugu1	Genome	Seita.8G157400.1.p	No
Setaria italica	Yugu1	Genome	Seita.8G157600.1.p	No
Stipa lagascae	SAMEA18210418	Transcriptome	Sla_SAMEA18210418_DN41342_c1_g2_i6	No
Sorghum bicolor	BTx623	Genome	Sobic.004G288200.1.p	No
Spartina pectinata	RR2	Transcriptome	Spe_RR2_DN49063_c0_g4_i3	No
Triticum aestivum	Golden Promise	Genome	TraesCS1B01G303000.1	No
Triticum aestivum	Golden Promise	Genome	TraesCS1B01G467800.1	No
Triticum aestivum	Golden Promise	Genome	TraesCS2A01G574800.1	No
Triticum aestivum	Golden Promise	Genome	TraesCS2B01G612100.1	No
Triticum aestivum	Golden Promise	Genome	TraesCS2D01G585500.1	No
Triticum aestivum	Golden Promise	Genome	TraesCS4A01G411700.1	Yes
Triticum aestivum	Golden Promise	Genome	TraesCS4B01G311900.1	Yes
Triticum aestivum	Golden Promise	Genome	TraesCS4D01G352700.1	No
Triticum aestivum	Golden Promise	Genome	TraesCS5A01G285000.1	No
Triticum aestivum	Golden Promise	Genome	TraesCS5A01G528000.1	No
Triticum aestivum	Golden Promise	Genome	TraesCS5A01G686600LC.1	No
Triticum aestivum	Golden Promise	Genome	TraesCS5B01G284400.1	No
Triticum aestivum	Golden Promise	Genome	TraesCS5D01G292500.1	No
Urochloa humidicola	BRSTupi	Transcriptome	Uhu_BRSTupi_DN52999_c3_g2_i4	No
Oryza longistaminata		Song et al. (1995) Science	Xa21	Yes
