## Supplemental Table 7 for "A lineage-specific Exo70 is required for receptor kinase-mediated immunity in barley"

### Sheet: Sheet1
Supplemental Table 7. Annotation of Exo70 families in eight Poaceae species.
Species	Identifier	Exo70 family
Brachypodium distachyon	Bradi5g26580.1.p	BdExo70A1
Brachypodium distachyon	Bradi5g26587.6.p	BdExo70A2
Brachypodium distachyon	Bradi4g24960.1.p	BdExo70A3
Brachypodium distachyon	Bradi4g41980.2.p	BdExo70A4
Brachypodium distachyon	Bradi2g53820.1.p	BdExo70B1
Brachypodium distachyon	Bradi2g22490.1.p	BdExo70B3
Brachypodium distachyon	Bradi4g41750.1.p	BdExo70C1
Brachypodium distachyon	Bradi4g24680.3.p	BdExo70C2
Brachypodium distachyon	Bradi4g31270.1.p	BdExo70D1
Brachypodium distachyon	Bradi3g37580.1.p	BdExo70D2
Brachypodium distachyon	Bradi2g50730.2.p	BdExo70E1
Brachypodium distachyon	Bradi2g59057.1.p	BdExo70F1
Brachypodium distachyon	Bradi3g43960.2.p	BdExo70F2
Brachypodium distachyon	Bradi5g07740.2.p	BdExo70F3
Brachypodium distachyon	Bradi3g41160.1.p	BdExo70F4
Brachypodium distachyon	Bradi5g04622.2.p	BdExo70FX1
Brachypodium distachyon	Bradi2g50515.1.p	BdExo70FX10
Brachypodium distachyon	Bradi5g25512.2.p	BdExo70FX11a
Brachypodium distachyon	Bradi5g25531.1.p	BdExo70FX11b
Brachypodium distachyon	Bradi5g01926.1.p	BdExo70FX2a
Brachypodium distachyon	Bradi5g01930.1.p	BdExo70FX2b
Brachypodium distachyon	Bradig3g32640.2.p	BdExo70FX3
Brachypodium distachyon	Bradi3g32640.2.p	BdExo70FX3
Brachypodium distachyon	Bradi3g03860.1.p	BdExo70G1
Brachypodium distachyon	Bradi1g33940.1.p	BdExo70G2
Brachypodium distachyon	Bradi5g06870.2.p	BdExo70H1
Brachypodium distachyon	Bradi3g40510.1.p	BdExo70I1
Hordeum vulgare	HORVU.MOREX.r3.2HG0213760.1	HvExo70A1
Hordeum vulgare	HORVU.MOREX.r3.2HG0213790.1	HvExo70A2
Hordeum vulgare	HORVU.MOREX.r3.5HG0458090.1	HvExo70A3
Hordeum vulgare	HORVU.MOREX.r3.4HG0350710.1	HvExo70A4
Hordeum vulgare	HORVU.MOREX.r3.3HG0304280.1	HvExo70B1
Hordeum vulgare	HORVU.MOREX.r3.1HG0071650.1	HvExo70B3
Hordeum vulgare	HORVU.MOREX.r3.5HG0457310.1	HvExo70C1
Hordeum vulgare	HORVU.MOREX.r3.4HG0349460.1	HvExo70C2
Hordeum vulgare	HORVU.MOREX.r3.5HG0480560.1	HvExo70D1
Hordeum vulgare	HORVU.MOREX.r3.7HG0693590.1	HvExo70D2
Hordeum vulgare	HORVU.MOREX.r3.3HG0290960.1	HvExo70E1a
Hordeum vulgare	HORVU3Hr1G073910.1	HvExo70E1b
Hordeum vulgare	HORVU.MOREX.r3.3HG0310660.1	HvExo70F1
Hordeum vulgare	HORVU.MOREX.r3.7HG0656750.1	HvExo70F2a
Hordeum vulgare	HORVU7Hr1G084990.1	HvExo70F2b
Hordeum vulgare	HORVU.MOREX.r3.2HG0161700.1	HvExo70F3
Hordeum vulgare	HORVU.MOREX.r3.7HG0683800.1	HvExo70F4
Hordeum vulgare	HORVU.MOREX.r3.2HG0207700.1	HvExo70F5
Hordeum vulgare	HORVU7Hr1G030080.3	HvExo70FX1
Hordeum vulgare	HORVU.MOREX.r3.2HG0208930.1	HvExo70FX11a
Hordeum vulgare	HORVU.MOREX.r3.2HG0208940.1	HvExo70FX11b-a
Hordeum vulgare	HORVU.MOREX.r3.2HG0208970.1	HvExo70FX11c
Hordeum vulgare	HORVU.MOREX.r3.2HG0208920.1	HvExo70FX11d
Hordeum vulgare	HORVU.MOREX.r3.2HG0208960.1	HvExo70FX11e-a
Hordeum vulgare	HORVU.MOREX.r3.4HG0407730.1	HvExo70FX12-a
Hordeum vulgare	HORVU.MOREX.r3.2HG0098620.1	HvExo70FX2
Hordeum vulgare	HORVU.MOREX.r3.7HG0711570.1	HvExo70FX3a
Hordeum vulgare	HORVU.MOREX.r3.7HG0711580.1	HvExo70FX3b
Hordeum vulgare	HORVU.MOREX.r3.3HG0310710.1	HvExo70FX4
Hordeum vulgare	HORVU.MOREX.r3.6HG0559400.1	HvExo70G1
Hordeum vulgare	HORVU.MOREX.r3.7HG0728390.1	HvExo70G2
Hordeum vulgare	HORVU.MOREX.r3.2HG0160240.1	HvExo70H1
Hordeum vulgare	HORVU.MOREX.r3.7HG0681730.1	HvExo70I1
Hordeum vulgare	HvRGH2_1025_1637	HvRGH2
Hordeum vulgare		HvExo70FX15
Hordeum vulgare	HORVU.MOREX.r3.2HG0208980.1	HvExo70FX11f
Oropetium thomaeum	Oropetium_20150105_26701A	OtExo70A1
Oropetium thomaeum	Oropetium_20150105_14997A	OtExo70A3a
Oropetium thomaeum	Oropetium_20150105_28040A	OtExo70A3b
Oropetium thomaeum	Oropetium_20150105_10903A_1_562	OtExo70A4
Oropetium thomaeum	Oropetium_20150105_18752A	OtExo70B1
Oropetium thomaeum	Oropetium_20150105_03308A	OtExo70B3
Oropetium thomaeum	Oropetium_20150105_10873A	OtExo70C1
Oropetium thomaeum	Oropetium_20150105_14956A	OtExo70C2
Oropetium thomaeum	Oropetium_20150105_05783A	OtExo70D1
Oropetium thomaeum	Oropetium_20150105_02148A	OtExo70D2
Oropetium thomaeum	Oropetium_20150105_05787A	OtExo70D3a
Oropetium thomaeum	Oropetium_20150105_27432A	OtExo70D3b
Oropetium thomaeum	Oropetium_20150105_12609A	OtExo70E1
Oropetium thomaeum	Oropetium_20150105_09017A	OtExo70F1
Oropetium thomaeum	Oropetium_20150105_11249A	OtExo70F2a
Oropetium thomaeum	Oropetium_20150105_27473A	OtExo70F2b
Oropetium thomaeum	Oropetium_20150105_08821A	OtExo70F3
Oropetium thomaeum	Oropetium_20150105_14692A	OtExo70F4a
Oropetium thomaeum	Oropetium_20150105_14694A	OtExo70F4b
Oropetium thomaeum	Oropetium_20150105_16002A	OtExo70F5
Oropetium thomaeum	Oropetium_20150105_17316A	OtExo70FX1
Oropetium thomaeum	Oropetium_20150105_16422A_1014_1125	OtExo70FX13
Oropetium thomaeum	Oropetium_20150105_23831A	OtExo70FX2
Oropetium thomaeum	Oropetium_20150105_24834A	OtExo70FX5a
Oropetium thomaeum	Oropetium_20150105_26562A_89_686	OtExo70FX5b
Oropetium thomaeum	Oropetium_20150105_13125A	OtExo70FX6a
Oropetium thomaeum	Oropetium_20150105_13124A	OtExo70FX6b
Oropetium thomaeum	Oropetium_20150105_05298A	OtExo70FX9
Oropetium thomaeum	Oropetium_20150105_14354A	OtExo70G1
Oropetium thomaeum	Oropetium_20150105_16262A	OtExo70G2
Oropetium thomaeum	Oropetium_20150105_26824A	OtExo70H1a
Oropetium thomaeum	Oropetium_20150105_27340A	OtExo70H1b
Oropetium thomaeum	Oropetium_20150105_28021A	OtExo70H1c
Oropetium thomaeum	Oropetium_20150105_14767A	OtExo70I1
Oryza sativa	LOC_Os04g58880.1	OsExo70A1
Oryza sativa	LOC_Os04g58870.1	OsExo70A2
Oryza sativa	LOC_Os11g05880.1	OsExo70A3
Oryza sativa	LOC_Os01g61180.1	OsExo70B1
Oryza sativa	LOC_Os01g61190.1	OsExo70B2
Oryza sativa	LOC_Os05g39610.1	OsExo70B3
Oryza sativa	LOC_Os12g06840.1	OsExo70C1
Oryza sativa	LOC_Os11g06700.1	OsExo70C2
Oryza sativa	LOC_Os09g26820.1	OsExo70D1
Oryza sativa	LOC_Os08g35470.1	OsExo70D2
Oryza sativa	LOC_Os01g55799.1	OsExo70E1
Oryza sativa	LOC_Os01g69230.1	OsExo70F1
Oryza sativa	LOC_Os02g30230.1	OsExo70F2
Oryza sativa	LOC_Os04g31330.1	OsExo70F3
Oryza sativa	LOC_Os01g05580.1	OsExo70F4a
Oryza sativa	LOC_Os08g41820.1	OsExo70F4b
Oryza sativa	LOC_Os10g33850.1	OsExo70F4c
Oryza sativa	LOC_Os06g14450.1	OsExo70F5
Oryza sativa	LOC_Os06g08460.1	OsExo70FX1
Oryza sativa	LOC_Os01g56210.1	OsExo70FX10
Oryza sativa	LOC_Os04g02070.1	OsExo70FX2
Oryza sativa	LOC_Os07g10920.1	OsExo70FX3a
Oryza sativa	LOC_Os07g10970.1	OsExo70FX3b
Oryza sativa	LOC_Os07g10910.1	OsExo70FX4a
Oryza sativa	LOC_Os07g10940.1	OsExo70FX4b
Oryza sativa	LOC_Os07g10960.1	OsExo70FX4c
Oryza sativa	LOC_Os02g36619.1	OsExo70FX5a
Oryza sativa	LOC_Os01g28600.1	OsExo70FX5b
Oryza sativa	LOC_Os01g67820.1	OsExo70FX6a
Oryza sativa	LOC_Os01g67810.1	OsExo70FX6b
Oryza sativa	LOC_Os11g36400.1	OsExo70FX7
Oryza sativa	LOC_Os08g13270.1	OsExo70FX8a
Oryza sativa	LOC_Os08g13570.1	OsExo70FX8b
Oryza sativa	LOC_Os09g17810.1	OsExo70FX8c
Oryza sativa	LOC_Os05g30660.1	OsExo70FX9a
Oryza sativa	LOC_Os05g30680.1	OsExo70FX9b
Oryza sativa	LOC_Os05g30700.1	OsExo70FX9c
Oryza sativa	LOC_Os05g30640.1	OsExo70FX9d
Oryza sativa	LOC_Os02g05620.1	OsExo70G1
Oryza sativa	LOC_Os06g48330.1	OsExo70G2
Oryza sativa	LOC_Os12g01040.1	OsExo70H1a
Oryza sativa	LOC_Os11g01050.1	OsExo70H1b
Oryza sativa	LOC_Os11g42989.1	OsExo70H2a
Oryza sativa	LOC_Os11g43049.1	OsExo70H2b
Oryza sativa	LOC_Os03g33520.1	OsExo70H2c
Oryza sativa	LOC_Os08g40840.1	OsExo70I1
Sorghum bicolor	Sobic.006G274600.1.p	SbExo70A1
Sorghum bicolor	Sobic.005G044300.5.p	SbExo70A3
Sorghum bicolor	Sobic.008G043600.1.p	SbExo70A4
Sorghum bicolor	Sobic.003G341700.2.p	SbExo70B1
Sorghum bicolor	Sobic.003G341800.1.p	SbExo70B2
Sorghum bicolor	Sobic.009G171000.1.p	SbExo70B3
Sorghum bicolor	Sobic.008G048200.1.p	SbExo70C1
Sorghum bicolor	Sobic.005G049200.1.p	SbExo70C2
Sorghum bicolor	Sobic.002G215100.1.p	SbExo70D1
Sorghum bicolor	Sobic.007G148700.1.p	SbExo70D2
Sorghum bicolor	Sobic.003G305400.1.p	SbExo70E1
Sorghum bicolor	Sobic.003G405700.1.p	SbExo70F1
Sorghum bicolor	Sobic.004G153600.1.p	SbExo70F2
Sorghum bicolor	Sobic.006G047100.1.p	SbExo70F3
Sorghum bicolor	Sobic.007G194400.1.p	SbExo70F4
Sorghum bicolor	Sobic.010G271700.1.p	SbExo70FX13a
Sorghum bicolor	Sobic.010G272501.1.p	SbExo70FX13b
Sorghum bicolor	Sobic.010G271600.1.p	SbExo70FX13c
Sorghum bicolor	Sobic.010G272000.2.p	SbExo70FX13d
Sorghum bicolor	Sobic.010G272700.1.p	SbExo70FX13e
Sorghum bicolor	Sobic.010G271901.1.p	SbExo70FX13f
Sorghum bicolor	Sobic.010G271800.1.p	SbExo70FX13g
Sorghum bicolor	Sobic.010G272400.2.p	SbExo70FX14a
Sorghum bicolor	Sobic.010G272101.1.p	SbExo70FX14b
Sorghum bicolor	Sobic.010G272200.1.p	SbExo70FX14c
Sorghum bicolor	Sobic.010G271501.1.p	SbExo70FX14d
Sorghum bicolor	Sobic.010G269950.1.p	SbExo70FX140e
Sorghum bicolor	Sobic.003G155600.1.p	SbExo70FX5
Sorghum bicolor	Sobic.003G393400.1.p	SbExo70FX6a
Sorghum bicolor	Sobic.003G393500.1.p	SbExo70FX6b
Sorghum bicolor	Sobic.010G044700.1.p	SbExo70FX8
Sorghum bicolor	Sobic.004G041100.1.p	SbExo70G1
Sorghum bicolor	Sobic.010G248100.1.p	SbExo70G2
Sorghum bicolor	Sobic.008G000500.1.p	SbExo70H1
Sorghum bicolor	Sobic.007G202700.1.p	SbExo70I1
Setaria italica	Seita.3G007900.1.p	SiExo70A1
Setaria italica	Seita.3G008100.1.p	SiExo70A2
Setaria italica	Seita.8G040000.1.p	SiExo70A3
Setaria italica	Seita.7G295900.1.p	SiExo70A4
Setaria italica	Seita.5G366100.1.p	SiExo70B1
Setaria italica	Seita.5G366200.1.p	SiExo70B2
Setaria italica	Seita.3G207400.1.p	SiExo70B3
Setaria italica	Seita.7G292600.1.p	SiExo70C1
Setaria italica	Seita.8G045500.1.p	SiExo70C2
Setaria italica	Seita.2G217900.1.p	SiExo70D1
Setaria italica	Seita.6G171200.1.p	SiExo70D2
Setaria italica	Seita.5G328000.1.p	SiExo70E1
Setaria italica	Seita.5G431300.1.p	SiExo70F1
Setaria italica	Seita.1G167500.1.p	SiExo70F2
Setaria italica	Seita.7G070200.1.p	SiExo70F3
Setaria italica	Seita.6G222200.1.p	SiExo70F4
Setaria italica	Seita.4G113200.1.p	SiExo70F5
Setaria italica	Seita.4G050300.1.p	SiExo70FX1a
Setaria italica	Seita.4G050500.1.p	SiExo70FX1b
Setaria italica	Seita.5G035600.1.p	SiExo70FX13a
Setaria italica	Seita.4G232500.1.p	SiExo70FX13b
Setaria italica	Seita.4G285400.1.p	SiExo70FX13c
Setaria italica	Seita.4G285700.1.p	SiExo70FX14a
Setaria italica	Seita.4G285500.1.p	SiExo70FX14b
Setaria italica	Seita.4G285800.1.p	SiExo70FX14c
Setaria italica	Seita.1G165300.1.p	SiExo70FX14d
Setaria italica	Seita.5G431900.1.p	SiExo70FX3a
Setaria italica	Seita.1G130000.1.p	SiExo70FX3b
Setaria italica	Seita.5G432000.1.p	SiExo70FX4a
Setaria italica	Seita.5G432100.1.p	SiExo70FX4b
Setaria italica	Seita.5G432200.1.p_191_611	SiExo70FX4c
Setaria italica	Seita.5G175300.1.p	SiExo70FX5
Setaria italica	Seita.5G419400.1.p	SiExo70FX6a
Setaria italica	Seita.5G419600.1.p	SiExo70FX6b
Setaria italica	Seita.4G068100.1.p	SiExo70FX8a
Setaria italica	Seita.4G068000.1.p	SiExo70FX8b
Setaria italica	Seita.1G088800.1.p	SiExo70G1
Setaria italica	Seita.4G244700.1.p	SiExo70G2
Setaria italica	Seita.4G117500.1.p	SiExo70H1a
Setaria italica	Seita.9G423500.1.p	SiExo70H1b
Setaria italica	Seita.6G212800.1.p	SiExo70I1
Triticum aestivum	TraesCS1A01G297800.1	TaAExo70B3
Triticum aestivum	TraesCS1B01G307200.1	TaBExo70B3
Triticum aestivum	TraesCS1D01G029000.1	TaDExo70F1-integratedb
Triticum aestivum	TraesCS1D01G040300.1	TaDExo70F1-integrateda
Triticum aestivum	TraesCS1D01G293400.1	TaDExo70B3
Triticum aestivum	TraesCS2A01G028100LC.1	TaAExo70FX2a
Triticum aestivum	TraesCS2A01G029300.1	TaAExo70FX2b
Triticum aestivum	TraesCS2A01G029400.1	TaAExo70FX2c
Triticum aestivum	TraesCS2A01G030100.1	TaAExo70FX2d
Triticum aestivum	TraesCS2A01G030300.1	TaAExo70FX2e
Triticum aestivum	TraesCS2A01G030400.1	TaAExo70FX2f
Triticum aestivum	TraesCS2A01G030600.1	TaAExo70FX2g
Triticum aestivum	TraesCS2A01G030700.1	TaAExo70FX2h
Triticum aestivum	TraesCS2A01G030800.1	TaAExo70FX2i
Triticum aestivum	TraesCS2A01G030900.1	TaAExo70FX2j
Triticum aestivum	TraesCS2A01G031100.1	TaAExo70FX2k
Triticum aestivum	TraesCS2A01G031200.1	TaAExo70FX2l
Triticum aestivum	TraesCS2A01G031300.1	TaAExo70FX2m
Triticum aestivum	TraesCS2A01G031600.1	TaAExo70FX2n
Triticum aestivum	TraesCS2A01G276000.1	TaAExo70H1
Triticum aestivum	TraesCS2A01G281600.1	TaAExo70F3
Triticum aestivum	TraesCS2A01G533100.1	TaAExo70F5
Triticum aestivum	TraesCS2A01G538000.1	TaAExo70FX11a
Triticum aestivum	TraesCS2A01G540500.1	TaAExo70FX11b
Triticum aestivum	TraesCS2A01G540600.1	TaAExo70FX11c
Triticum aestivum	TraesCS2A01G540700.1	TaAExo70FX11m
Triticum aestivum	TraesCS2A01G540800.1	TaAExo70FX11d
Triticum aestivum	TraesCS2A01G540900.1	TaAExo70FX11e
Triticum aestivum	TraesCS2A01G541000.1	TaAExo70FX11f
Triticum aestivum	TraesCS2A01G541100.1	TaAExo70FX11g
Triticum aestivum	TraesCS2A01G541200.1	TaAExo70FX11h
Triticum aestivum	TraesCS2A01G541300.1	TaAExo70FX11i
Triticum aestivum	TraesCS2A01G583700.1	TaAExo70A2
Triticum aestivum	TraesCS2A01G583800.2	TaAExo70A1
Triticum aestivum	TraesCS2A01G699200LC.1	TaAExo70FX11ja
Triticum aestivum	TraesCS2A01G699300LC.1	TaAExo70FX11jb
Triticum aestivum	TraesCS2A01G699900LC.1	TaAExo70FX11k
Triticum aestivum	TraesCS2A01G700400LC.1	TaAExo70FX11la
Triticum aestivum	TraesCS2B01G042300.1	TaBExo70FX2a
Triticum aestivum	TraesCS2B01G042400.1	TaBExo70FX2b
Triticum aestivum	TraesCS2B01G042900.1	TaBExo70FX2c
Triticum aestivum	TraesCS2B01G043000.1	TaBExo70FX2d
Triticum aestivum	TraesCS2B01G043100.1	TaBExo70FX2e
Triticum aestivum	TraesCS2B01G043200.1	TaBExo70FX2f
Triticum aestivum	TraesCS2B01G043800.1	TaBExo70FX2g
Triticum aestivum	TraesCS2B01G043900.1	TaBExo70FX2h
Triticum aestivum	TraesCS2B01G044000.1	TaBExo70FX2i
Triticum aestivum	TraesCS2B01G044100.1	TaBExo70FX2j
Triticum aestivum	TraesCS2B01G044300.1	TaBExo70FX2k
Triticum aestivum	TraesCS2B01G044400.1	TaBExo70FX2l
Triticum aestivum	TraesCS2B01G044500.1	TaBExo70FX2m
Triticum aestivum	TraesCS2B01G044600.1	TaBExo70FX2n
Triticum aestivum	TraesCS2B01G044800.1	TaBExo70FX2o
Triticum aestivum	TraesCS2B01G045000.2	TaBExo70FX2p
Triticum aestivum	TraesCS2B01G045200.1	TaBExo70FX2q
Triticum aestivum	TraesCS2B01G045500.1	TaBExo70FX2r
Triticum aestivum	TraesCS2B01G045800.1	TaBExo70FX2s
Triticum aestivum	TraesCS2B01G045900.1	TaBExo70FX2t
Triticum aestivum	TraesCS2B01G293700.1	TaBExo70H1
Triticum aestivum	TraesCS2B01G298900.1	TaBExo70F3
Triticum aestivum	TraesCS2B01G562600.1	TaBExo70F5
Triticum aestivum	TraesCS2B01G571100.1	TaBExo70FX11a
Triticum aestivum	TraesCS2B01G571200.1	TaBExo70FX11b
Triticum aestivum	TraesCS2B01G571300.1	TaBExo70FX11c
Triticum aestivum	TraesCS2B01G571500.1	TaBExo70FX11d
Triticum aestivum	TraesCS2B01G571600.1	TaBExo70FX11e
Triticum aestivum	TraesCS2B01G602800.1	TaBExo70A1
Triticum aestivum	TraesCS2B01G602900.1	TaBExo70A2
Triticum aestivum	TraesCS2B01G845500LC.1	TaBExo70FX11f
Triticum aestivum	TraesCS2D01G275000.1	TaDExo70H1
Triticum aestivum	TraesCS2D01G280500.1	TaDExo70F3
Triticum aestivum	TraesCS2D01G539000.1	TaDExo70FX11a
Triticum aestivum	TraesCS2D01G542300.1	TaDExo70FX11b
Triticum aestivum	TraesCS2D01G542400.1	TaDExo70FX11c
Triticum aestivum	TraesCS2D01G542500.1	TaDExo70FX11d
Triticum aestivum	TraesCS2D01G596000.1	TaDExo70A1
Triticum aestivum	TraesCS2D01G596100.1	TaDExo70A2
Triticum aestivum	TraesCS2D01G661400LC.1	TaDExo70FX11e
Triticum aestivum	TraesCS3A01G302600.1	TaAExo70E1
Triticum aestivum	TraesCS3A01G348200.1	TaAExo70B1
Triticum aestivum	TraesCS3A01G429600.1	TaAExo70F1
Triticum aestivum	TraesCS3A01G432100.1	TaAExo70FX4
Triticum aestivum	TraesCS3B01G333800.1	TaBExo70E1
Triticum aestivum	TraesCS3B01G380100.1	TaBExo70B1
Triticum aestivum	TraesCS3B01G467500.1	TaBExo70F1
Triticum aestivum	TraesCS3B01G468100.1	TaBExo70FX4
Triticum aestivum	TraesCS3D01G299200.1	TaDExo70E1
Triticum aestivum	TraesCS3D01G341800.1	TaDExo70B1
Triticum aestivum	TraesCS3D01G424900.1	TaDExo70F1b
Triticum aestivum	TraesCS3D01G425400.1	TaDExo70FX4
Triticum aestivum	TraesCS4A01G200100.2	TaAExo70A4
Triticum aestivum	TraesCS4A01G208500.1	TaAExo70C2
Triticum aestivum	TraesCS4B01G112100.1	TaBExo70C2
Triticum aestivum	TraesCS4B01G115200.1	TaBExo70A4
Triticum aestivum	TraesCS4B01G311800.1	TaBExo70FX12
Triticum aestivum	TraesCS4D01G109600.1	TaDExo70C2
Triticum aestivum	TraesCS4D01G112900.1	TaDExo70A4
Triticum aestivum	TraesCS5A01G122400.1	TaAExo70C1
Triticum aestivum	TraesCS5A01G125500.1	TaAExo70A3
Triticum aestivum	TraesCS5A01G213100.1	TaAExo70D1
Triticum aestivum	TraesCS5B01G122500.1	TaBExo70C1
Triticum aestivum	TraesCS5B01G210700.1	TaBExo70D1
Triticum aestivum	TraesCS5B01G216600LC.1	TaBExo70A3
Triticum aestivum	TraesCS5D01G130800.1	TaDExo70C1
Triticum aestivum	TraesCS5D01G133200.1	TaDExo70A3
Triticum aestivum	TraesCS5D01G218900.1	TaDExo70D1
Triticum aestivum	TraesCS6A01G119800.1	TaAExo70G1
Triticum aestivum	TraesCS6B01G148100.1	TaBExo70G1
Triticum aestivum	TraesCS6B01G381200.1	TaBExo70FX10
Triticum aestivum	TraesCS6D01G109700.1	TaDExo70G1
Triticum aestivum	TraesCS7A01G134400.1	TaAExo70F2
Triticum aestivum	TraesCS7A01G146900.1	TaAExo70FX1
Triticum aestivum	TraesCS7A01G208500.1	TaAExo70FX6
Triticum aestivum	TraesCS7A01G252600.1	TaAExo70I1
Triticum aestivum	TraesCS7A01G259600.1	TaAExo70F4
Triticum aestivum	TraesCS7A01G290900.1	TaAExo70D2
Triticum aestivum	TraesCS7A01G332900.1	TaAExo70FX3b
Triticum aestivum	TraesCS7A01G333000.1	TaAExo70FX3a
Triticum aestivum	TraesCS7A01G424500.1	TaAExo70G2
Triticum aestivum	TraesCS7B01G035500.1	TaBExo70F2
Triticum aestivum	TraesCS7B01G049900.1	TaBExo70FX1
Triticum aestivum	TraesCS7B01G061400.1	TaBExo70FX11g
Triticum aestivum	TraesCS7B01G115700.1	TaBExo70FX6a
Triticum aestivum	TraesCS7B01G138300.1	TaBExo70I1
Triticum aestivum	TraesCS7B01G157600.1	TaBExo70F4
Triticum aestivum	TraesCS7B01G182000.2	TaBExo70D2
Triticum aestivum	TraesCS7B01G244500.1	TaBExo70FX3a
Triticum aestivum	TraesCS7B01G244600.1	TaBExo70FX3b
Triticum aestivum	TraesCS7B01G325400.1	TaBExo70G2
Triticum aestivum	TraesCS7B01G626700LC.1	TaBExo70FX1
Triticum aestivum	TraesCS7D01G133800.1	TaBExo70F2
Triticum aestivum	TraesCS7D01G157600.1	TaDExo70FX11f
Triticum aestivum	TraesCS7D01G251400.1	TaDExo70I1
Triticum aestivum	TraesCS7D01G260600.1	TaDExo70F4
Triticum aestivum	TraesCS7D01G290600.1	TaDExo70D2
Triticum aestivum	TraesCS7D01G340600.1	TaDExo70FX3a
Triticum aestivum	TraesCS7D01G340700.1	TaDExo70FX3b
Triticum aestivum	TraesCS7D01G417000.1	TaDExo70G2
Triticum aestivum	TraesCS7D01G458100.1	TaDExo70FX1
Triticum aestivum	TraesCS7D01G461400LC.1	TaDExo70FX3c
Zea mays	GRMZM2G046590_P01	ZmExo70A1a
Zea mays	GRMZM2G074530_P01	ZmExo70A1b
Zea mays	AC208346.3_FGP004	ZmExo70B1
Zea mays	GRMZM2G141392_P01	ZmExo70B2
Zea mays	GRMZM2G065566_P01	ZmExo70B3a
Zea mays	GRMZM5G869403_P01	ZmExo70B3b
Zea mays	GRMZM2G330361_P01	ZmExo70C1a
Zea mays	GRMZM2G343437_P01	ZmExo70C1b
Zea mays	GRMZM2G066464_P01	ZmExo70C2a
Zea mays	GRMZM2G348151_P01	ZmExo70C2b
Zea mays	GRMZM2G135817_P01	ZmExo70D1a
Zea mays	GRMZM2G143029_P01	ZmExo70D1b
Zea mays	GRMZM2G029527_P01	ZmExo70D2a
Zea mays	GRMZM2G076389_P01	ZmExo70D2b
Zea mays	GRMZM2G390691_P01_1_526	ZmExo70D2c
Zea mays	GRMZM2G111657_P01	ZmExo70E1
Zea mays	GRMZM2G003518_P01	ZmExo70F1a
Zea mays	GRMZM2G022159_P01	ZmExo70F1b
Zea mays	GRMZM2G111782_P02	ZmExo70F2a
Zea mays	GRMZM2G370741_P01_1_107	ZmExo70F2b
Zea mays	AC208418.3_FGP009_1_207	ZmExo70F2c
Zea mays	AC218988.3_FGP003_1_112	ZmExo70F2d
Zea mays	GRMZM2G059965_P01	ZmExo70F3
Zea mays	GRMZM2G165301_P01	ZmExo70F4
Zea mays	GRMZM2G163172_P01	ZmExo70FX1
Zea mays	GRMZM2G436742_P01_306_677	ZmExo70FX4
Zea mays	GRMZM2G437490_P01	ZmExo70FX5a
Zea mays	GRMZM2G353483_P01	ZmExo70FX5b
Zea mays	GRMZM2G177227_P01	ZmExo70FX6
Zea mays	GRMZM5G815077_P01	ZmExo70FX8
Zea mays	GRMZM2G067313_P01	ZmExo70G1a
Zea mays	GRMZM2G146711_P01	ZmExo70G1b
Zea mays	GRMZM2G166032_P01	ZmExo70G1c
Zea mays	GRMZM2G162065_P01	ZmExo70G2
Zea mays	GRMZM2G357443_P01	ZmExo70H1
Zea mays	GRMZM2G149474_P01	ZmExo70I1
