## Supplemental Table 8 for "A lineage-specific Exo70 is required for receptor kinase-mediated immunity in barley"

### Sheet: Sheet1
Supplemental Table 8. Exo70FX family members in the Exo70FX10, Exo70FX11, Exo70FX12, and Exo70FX15 clades in diverse grass species.
Species	Accession	Source type	Identifier	Figure label
Alopecurus aequalis	SAMN06919538	Transcriptome	Aae_SAMN06919538_DN12849_c0_g1_i1	AaeExo70FX10
Agropyron cristatum	Z559	Transcriptome	Agc_Z559_DN28549_c2_g4_i2	AgcExo70FX12
Agrostis stolonifera	PennA4	Transcriptome	Ags_PennA4_DN40495_c2_g3_i5	AgsExo70FX
Agrostis scabra	NTAS	Transcriptome	Asc_NTAS_DN7408_c2_g2_i1	AscExo70FX
Aegilops sharonensis	409	Transcriptome	Ash_409_DN8669_c0_g2_i1	AshExo70FX15
Aegilops tauschii	KU2627	Transcriptome	Ata_KU2627_DN11199_c3_g5_i1	AtaExo70FX12
Avena sativa	Mongolia	Transcriptome	Avs_Mongolia_DN24968_c1_g3_i7	AvsExo70FXa
Avena sativa	Victoria	Transcriptome	Avs_Victoria_DN15425_c0_g1_i1	AvsExo70FXb
Brachypodium distachyon	Bd21	Genome	BdExo70FX10	BdExo70FX10
Brachypodium distachyon	Bd21	Genome	BdExo70FX11a_mc	BdExo70FX11a
Brachypodium distachyon	Bd21	Genome	BdExo70FX11b_mc	BdExo70FX11b
Brachypodium stacei	ABR114	Genome	Brast09G250000.1.p	BsExo70FX11a
Brachypodium stacei	ABR114	Genome	Brast09G250100.1.p	BsExo70FX11b
Beckmannia syzigachne	Anhui2	Transcriptome	Bsy_Anhui2_DN13343_c0_g3_i1	BsyExo70FX
Dactylis glomerata	SAMEA17972668	Transcriptome	Dgl_SAMEA17972668_DN29978_c3_g4_i1	DglExo70FX
Festuca pratensis	SAMN04386412	Transcriptome	Fpr_SAMN04386412_DN23511_c1_g2_i1	FprExo70FX
Hordeum vulgare	Morex	Genome	HvExo70FX11a	HvExo70FX11a
Hordeum vulgare	Morex	Genome	HvExo70FX11b	HvExo70FX11b
Hordeum vulgare	Morex	Genome	HvExo70FX11c	HvExo70FX11c
Hordeum vulgare	Morex	Genome	HvExo70FX11d	HvExo70FX11d
Hordeum vulgare	Morex	Genome	HvExo70FX11e	HvExo70FX11e
Hordeum vulgare	Morex	Genome	HvExo70FX12	HvExo70FX12
Hordeum vulgare	Morex	Genome	HvExo70FX15	HvExo70FX15
Oryza sativa	Nipponbare	Genome	OsExo70FX10	OsExo70FX10
Triticum aestivum	Chinese Spring	Genome	TaAExo70FX11a	TaAExo70FX11a
Triticum aestivum	Chinese Spring	Genome	TaAExo70FX11b	TaAExo70FX11b
Triticum aestivum	Chinese Spring	Genome	TaAExo70FX11c	TaAExo70FX11c
Triticum aestivum	Chinese Spring	Genome	TaAExo70FX11d	TaAExo70FX11d
Triticum aestivum	Chinese Spring	Genome	TaAExo70FX11e	TaAExo70FX11e
Triticum aestivum	Chinese Spring	Genome	TaAExo70FX11g	TaAExo70FX11g
Triticum aestivum	Chinese Spring	Genome	TaAExo70FX11h	TaAExo70FX11h
Triticum aestivum	Chinese Spring	Genome	TaAExo70FX11i	TaAExo70FX11i
Triticum aestivum	Chinese Spring	Genome	TaAExo70FX11k	TaAExo70FX11k
Triticum aestivum	Chinese Spring	Genome	TaAExo70FX11l	TaAExo70FX11l
Triticum aestivum	Chinese Spring	Genome	TaBExo70FX11a	TaBExo70FX11a
Triticum aestivum	Chinese Spring	Genome	TaBExo70FX11b	TaBExo70FX11b
Triticum aestivum	Chinese Spring	Genome	TaBExo70FX11c	TaBExo70FX11c
Triticum aestivum	Chinese Spring	Genome	TaBExo70FX11d	TaBExo70FX11d
Triticum aestivum	Chinese Spring	Genome	TaBExo70FX11e	TaBExo70FX11e
Triticum aestivum	Chinese Spring	Genome	TaBExo70FX11f	TaBExo70FX11f
Triticum aestivum	Chinese Spring	Genome	TaBExo70FX11g	TaBExo70FX11g
Triticum aestivum	Chinese Spring	Genome	TaBExo70FX12	TaBExo70FX12
Triticum aestivum	Chinese Spring	Genome	TaDExo70FX11a	TaDExo70FX11a
Triticum aestivum	Chinese Spring	Genome	TaDExo70FX11b	TaDExo70FX11b
Triticum aestivum	Chinese Spring	Genome	TaDExo70FX11c	TaDExo70FX11c
Triticum aestivum	Chinese Spring	Genome	TaDExo70FX11d	TaDExo70FX11d
Triticum aestivum	Chinese Spring	Genome	TaDExo70FX11e	TaDExo70FX11e
Triticum aestivum	Chinese Spring	Genome	TaDExo70FX11f	TaDExo70FX11f
Aegilops speltoides		Genome	TGAC_WGS_speltoides_v1_contig_285910	AspeExo70FX12
Aegilops speltoides		Genome	TGAC_WGS_speltoides_v1_contig_481384	AspeExo70FX15
