## Supplemental Table 9 for "A lineage-specific Exo70 is required for receptor kinase-mediated immunity in barley"

### Sheet: Sheet1
Supplemental Table 9. Exo70 families in diverse Poales species.
Species	Order	Family	Exo70A	Exo70B	Exo70C	Exo70D	Exo70E	Exo70F	Exo70G	Exo70H	Exo70I	Exo70FX
Musa acuminata	Zingiberales	Musaceae	3	3	4	3	2	3	3	6	1	0
Ananas comosus	Poales	Bromeliaceae	3	1	1	2	1	3	1	0	1	0
Streptochaeta angustifolia	Poales	Poaceae	7	8	3	2	3	3	1	4	2	5
Pharus latifolius	Poales	Poaceae	3	2	2	2	1	5	2	2	0	2
Setaria italica	Poales	Poaceae	4	3	2	2	1	5	2	2	1	19
Sorghum bicolor	Poales	Poaceae	3	3	2	2	1	4	2	1	1	16
Oropetium thomaeum	Poales	Poaceae	4	2	2	4	1	7	2	3	1	8
Zea mays	Poales	Poaceae	2	4	4	5	1	7	4	1	1	7
Oryza sativa	Poales	Poaceae	3	3	2	2	1	7	2	2	1	20
Brachypodium distachyon	Poales	Poaceae	4	2	2	2	1	4	2	1	1	7
Hordeum vulgare	Poales	Poaceae	4	2	2	2	1	5	1	1	1	11
Triticum aestivum A genome	Poales	Poaceae	4	2	2	2	1	5	2	1	1	31
Triticum aestivum B genome	Poales	Poaceae	4	2	2	2	1	5	2	1	1	33
Triticum aestivum D genome	Poales	Poaceae	4	2	2	2	1	7	2	1	1	11
