## Supplemental Table 10 for "A lineage-specific Exo70 is required for receptor kinase-mediated immunity in barley"

### Sheet: Sheet1
Supplemental Table 10. Genetic markers used to map and identify Rps8
Marker Type	Marker Identifier	Long Marker Identifier	Primers and conditions
KASP	K_963924	HV5_963924_p1_115_F	Forward1: GAAGGTCGGAGTCAACGGATTAAATTGCACTTCATTGCAGC, Forward2: GAAGGTGACCAAGTTCATGCTAAATTGCACTTCATTGCAGT, Reverse: CAGGGATTACGCGAGCACT
KASP	K_206D11	206D11_T7_p1_281_F	Forward1: GAAGGTCGGAGTCAACGGATTCAGGGGGTAGCCCTAAGCAC, Forward2: GAAGGTGACCAAGTTCATGCTCAGGGGGTAGCCCTAAGCAG, Reverse: CTCTCGTCGGCGTCTTCC
KASP	K_2_0712	2_0712_120_F	Forward1: GAAGGTCGGAGTCAACGGATTGGTGTCGCAATTTCTGGACA, Forward2: GAAGGTGACCAAGTTCATGCTGGTGTCGCAATTTCTGGACG, Reverse: ACCCTAGAATGTACACGGTGT
KASP	K_2_0514	2_0514_120_R	Forward1: GAAGGTCGGAGTCAACGGATTGAAGATTACATAGTAGAAAC, Forward2: GAAGGTGACCAAGTTCATGCTGAAGATTACATAGTAGAAAT, Reverse: AGGAGGTGCAAAGTGTCAGG
KASP	K_3_0820	3_0820_60_R	Forward1: GAAGGTCGGAGTCAACGGATTCTAGCATTGAAGCAAGAAGC, Forward2: GAAGGTGACCAAGTTCATGCTCTAGCATTGAAGCAAGAAGT, Reverse: AAACCCACCAGAGCCAGC
KASP	K_2_0432	2_0432_120_F	Forward1: GAAGGTCGGAGTCAACGGATTCAAATGAGCCAAAAGAAGAC, Forward2: GAAGGTGACCAAGTTCATGCTCAAATGAGCCAAAAGAAGAT, Reverse: GGCGCACTTTCTGGAGAGA
KASP	K_2_0475	2_0475_120_F	Forward1: GAAGGTCGGAGTCAACGGATTATGAGCTGTTGTGCTGTGTA, Forward2: GAAGGTGACCAAGTTCATGCTATGAGCTGTTGTGCTGTGTG, Reverse: AGATGCTGCGGTGCACTT
KASP	K_1_1277	1_1277_120_F	Forward1: GAAGGTCGGAGTCAACGGATTCTAGTGGTTCCAGCATAACC, Forward2: GAAGGTGACCAAGTTCATGCTCTAGTGGTTCCAGCATAACT, Reverse: CACTTGGCATCAGACCTCAGT
KASP	K_2_0625	2_0625_120_F	Forward1: GAAGGTCGGAGTCAACGGATTGGCTTGCATGTTGATCCACC, Forward2: GAAGGTGACCAAGTTCATGCTGGCTTGCATGTTGATCCACT, Reverse: AGCAAAGACCTGCCTGTGT
KASP	K_1_0854	1_0854_120_F	Forward1: GAAGGTCGGAGTCAACGGATTCAGTGAACAAGAGAATGCTG, Forward2: GAAGGTGACCAAGTTCATGCTCAGTGAACAAGAGAATGCTT, Reverse: ACTGCCTTGACATACCAGGG
KASP	K_1_1038	1_1038_71_F	Forward1: GAAGGTCGGAGTCAACGGATTCACTACACAGGCCCCCTTTA, Forward2: GAAGGTGACCAAGTTCATGCTCACTACACAGGCCCCCTTTG, Reverse: CCTCTGATGAAGGCTGGGC
KASP	K_2_0772	2_0772_120_F	Forward1: GAAGGTCGGAGTCAACGGATTGACTCGGCCATCCTATTCAA, Forward2: GAAGGTGACCAAGTTCATGCTGACTCGGCCATCCTATTCAG, Reverse: CAGCCGCCCAAAACCCTA
KASP	K_1_1059	1_1059_120_F	Forward1: GAAGGTCGGAGTCAACGGATTAGCTCAACGCGCCGCTTAAC, Forward2: GAAGGTGACCAAGTTCATGCTAGCTCAACGCGCCGCTTAAT, Reverse: ACGGGTAGTCGGTGTAACC
KASP	K_1_0943	1_0943_120_F	Forward1: GAAGGTCGGAGTCAACGGATTGTTATTACTCCTTGTCGCCC, Forward2: GAAGGTGACCAAGTTCATGCTGTTATTACTCCTTGTCGCCG, Reverse: GCACTTGTCACTCACAGCG
KASP	K_2_1015	2_1015_120_F	Forward1: GAAGGTCGGAGTCAACGGATTTTTGGAGAAGAGCAGGCCTA, Forward2: GAAGGTGACCAAGTTCATGCTTTTGGAGAAGAGCAGGCCTG, Reverse: CGCTAGTCGGTCCTCGAG
KASP	K_1_0837	1_0837_120_F	Forward1: GAAGGTCGGAGTCAACGGATTCCTACGACACTAAACCCAGG, Forward2: GAAGGTGACCAAGTTCATGCTCCTACGACACTAAACCCAGT, Reverse: TGCGTGCCCCTACCTTTG
KASP	K_1_0498	1_0498_120_F	Forward1: GAAGGTCGGAGTCAACGGATTGTGGGTGGAGGCTTTGGAAC, Forward2: GAAGGTGACCAAGTTCATGCTGTGGGTGGAGGCTTTGGAAT, Reverse: GCTGCCATGTTGTTGCCC
KASP	K_2_0500	2_0500_120_F	Forward1: GAAGGTCGGAGTCAACGGATTTTCGATGCGAATGCGGTGGC, Forward2: GAAGGTGACCAAGTTCATGCTTTCGATGCGAATGCGGTGGT, Reverse: TCGGCGCACCAGAAAAGA
KASP	K_2_0690	2_0690_120_F	Forward1: GAAGGTCGGAGTCAACGGATTACCTTCACCACACCGTGGGC, Forward2: GAAGGTGACCAAGTTCATGCTACCTTCACCACACCGTGGGT, Reverse: CGGGAAGCCAGTCTGCAA
KASP	K_1_0818	1_0818_120_F	Forward1: GAAGGTCGGAGTCAACGGATTTAGGAGGAGACGATGGACAA, Forward2: GAAGGTGACCAAGTTCATGCTTAGGAGGAGACGATGGACAC, Reverse: GTTGGCTCCGGACTGCAA
KASP	K_1_0213	1_0213_120_F	Forward1: GAAGGTCGGAGTCAACGGATTCAGGAACAGCCTCCTAGCAA, Forward2: GAAGGTGACCAAGTTCATGCTCAGGAACAGCCTCCTAGCAC, Reverse: GGGCACTTGGAGCTAAGCT
KASP	K_1_0900	1_0900_120_F	Forward1: GAAGGTCGGAGTCAACGGATTCTCATCGTTAGGGTACCTTA, Forward2: GAAGGTGACCAAGTTCATGCTCTCATCGTTAGGGTACCTTG, Reverse: TCTACTAGCATACGATGGGGT
KASP	K_1_1118	1_1118_120_R	Forward1: GAAGGTCGGAGTCAACGGATTTTAATCTGTACTGATTTTTA, Forward2: GAAGGTGACCAAGTTCATGCTTTAATCTGTACTGATTTTTG, Reverse: ACACCTTTCGAGCTGCGAT
KASP	K_2_1440	2_1440_120_R	Forward1: GAAGGTCGGAGTCAACGGATTTTTAGTTGGTCTGTGGCTGC, Forward2: GAAGGTGACCAAGTTCATGCTTTTAGTTGGTCTGTGGCTGT, Reverse: CCAGGTGCACAGAGCCAC
KASP	K_2_0895	2_0895_120_R	Forward1: GAAGGTCGGAGTCAACGGATTAGATGGCAACACCTTAGAGC, Forward2: GAAGGTGACCAAGTTCATGCTAGATGGCAACACCTTAGAGT, Reverse: CACTGATGAGAAGGCAATGCA
KASP	K_2_1346	2_1346_120_F	Forward1: GAAGGTCGGAGTCAACGGATTAACGCACCGCTGGACTGATA, Forward2: GAAGGTGACCAAGTTCATGCTAACGCACCGCTGGACTGATC, Reverse: TGCCACAAGCATACCTTCGA
KASP	K_1_0101	1_0101_120_R	Forward1: GAAGGTCGGAGTCAACGGATTTACTTGACCGAGCCATCAGA, Forward2: GAAGGTGACCAAGTTCATGCTTACTTGACCGAGCCATCAGG, Reverse: GTGTGGAGGAGGAGGGCT
KASP	K_2_0252	2_0252_120_F	Forward1: GAAGGTCGGAGTCAACGGATTTGCAAACTTGTATTGAGAAC, Forward2: GAAGGTGACCAAGTTCATGCTTGCAAACTTGTATTGAGAAT, Reverse: TGGGCAGAAAAGGTTCAGCA
KASP	K_2_0172	2_0172_120_F	Forward1: GAAGGTCGGAGTCAACGGATTAGCGCCTCCAGCCAGTGGAA, Forward2: GAAGGTGACCAAGTTCATGCTAGCGCCTCCAGCCAGTGGAC, Reverse: GGACGGTGCTGCTCCAG
KASP	K_2_1533	2_1533_24_F	Forward1: GAAGGTCGGAGTCAACGGATTGAACGCATCGCCTGAGGCCC, Forward2: GAAGGTGACCAAGTTCATGCTGAACGCATCGCCTGAGGCCG, Reverse: AACGGCCCATCCAAGTGG
KASP	K_1_1124	1_1124_120_F	Forward1: GAAGGTCGGAGTCAACGGATTCTAACCCAGGGTGCTCCAAC, Forward2: GAAGGTGACCAAGTTCATGCTCTAACCCAGGGTGCTCCAAT, Reverse: ACCATGGAAGGGCCCTTG
KASP	K_2_0931	2_0931_120_F	Forward1: GAAGGTCGGAGTCAACGGATTACGCTAACCTGTAATCCTAC, Forward2: GAAGGTGACCAAGTTCATGCTACGCTAACCTGTAATCCTAT, Reverse: CCCTTCAAGGCAGAGGTGG
KASP	K_2_0115	2_0115_120_F	Forward1: GAAGGTCGGAGTCAACGGATTTCTTCATGCATAATTCTTTC, Forward2: GAAGGTGACCAAGTTCATGCTTCTTCATGCATAATTCTTTT, Reverse: ACCTCCTTCAATGATCCCAGA
KASP	K_2_0659	2_0659_120_F	Forward1: GAAGGTCGGAGTCAACGGATTGTAGCTATTGTACACTTCAC, Forward2: GAAGGTGACCAAGTTCATGCTGTAGCTATTGTACACTTCAT, Reverse: GCTGAACTGGAACATCCGC
KASP	K_2_0023	2_0023_120_F	Forward1: GAAGGTCGGAGTCAACGGATTTGGCATGGCTAACTTCCCCA, Forward2: GAAGGTGACCAAGTTCATGCTTGGCATGGCTAACTTCCCCG, Reverse: GAAGGTTAGGCGTGCCGT
KASP	K_1_0867	1_0867_120_F	Forward1: GAAGGTCGGAGTCAACGGATTGTGAGATGTGGAATCCGCTA, Forward2: GAAGGTGACCAAGTTCATGCTGTGAGATGTGGAATCCGCTG, Reverse: GCTCACAAGCCAACTGCA
KASP	K_1_0570	1_0570_120_F	Forward1: GAAGGTCGGAGTCAACGGATTAGGACTCTTTTTCCAATGAC, Forward2: GAAGGTGACCAAGTTCATGCTAGGACTCTTTTTCCAATGAT, Reverse: GGCTTCGACGAGAACAGGT
KASP	K_2_1008	2_1008_120_F	Forward1: GAAGGTCGGAGTCAACGGATTGAACTGGCTCAGAGATTGTC, Forward2: GAAGGTGACCAAGTTCATGCTGAACTGGCTCAGAGATTGTT, Reverse: CCTTCACGCTTCCCACGT
KASP	K_1_0283	1_0283_120_F	Forward1: GAAGGTCGGAGTCAACGGATTAGGCTGCGCTAAGAAGTTTC, Forward2: GAAGGTGACCAAGTTCATGCTAGGCTGCGCTAAGAAGTTTT, Reverse: CGAAGGCAACAGCACAGC
KASP	K_1_0221	1_0221_120_R	Forward1: GAAGGTCGGAGTCAACGGATTAAGAAGCAATACATTTTAAC, Forward2: GAAGGTGACCAAGTTCATGCTAAGAAGCAATACATTTTAAG, Reverse: AGCGGTTCAGCCTTCAGA
KASP	K_2_1397	2_1397_120_F	Forward1: GAAGGTCGGAGTCAACGGATTAAGAGCCGACGGTGCCCACC, Forward2: GAAGGTGACCAAGTTCATGCTAAGAGCCGACGGTGCCCACT, Reverse: CGCGCATCTCTTCAACGC
KASP	K_1_1180	1_1180_82_F	Forward1: GAAGGTCGGAGTCAACGGATTCACCTATCATCAACCCTCCC, Forward2: GAAGGTGACCAAGTTCATGCTCACCTATCATCAACCCTCCT, Reverse: AGGGTCGTGTTAGGAGGTGA
KASP	K_1_0480	1_0480_120_F	Forward1: GAAGGTCGGAGTCAACGGATTGCAACTTTTTCTACCCAAAC, Forward2: GAAGGTGACCAAGTTCATGCTGCAACTTTTTCTACCCAAAG, Reverse: GATGCCACTCCAGTGCAGT
KASP	K_2_0482	2_0482_120_F	Forward1: GAAGGTCGGAGTCAACGGATTCGTCCTGCTCCTGCTTTAGC, Forward2: GAAGGTGACCAAGTTCATGCTCGTCCTGCTCCTGCTTTAGT, Reverse: GCGGCGGCTAAAAAGAGG
KASP	K_2_0451	2_0451_120_R	Forward1: GAAGGTCGGAGTCAACGGATTAACCATACAACCATAGTGGC, Forward2: GAAGGTGACCAAGTTCATGCTAACCATACAACCATAGTGGT, Reverse: GGCCAACCAAGCGATCGA
KASP	K_2_0670	2_0670_120_F	Forward1: GAAGGTCGGAGTCAACGGATTGAATCTCACTGATTGGTGCC, Forward2: GAAGGTGACCAAGTTCATGCTGAATCTCACTGATTGGTGCG, Reverse: CGGACGTGACACGGAGAA
KASP	K_1_0588	1_0588_120_F	Forward1: GAAGGTCGGAGTCAACGGATTCTTTACTCTGGTCAGCAGCA, Forward2: GAAGGTGACCAAGTTCATGCTCTTTACTCTGGTCAGCAGCG, Reverse: GGAATGGATTGGACGGAGTGA
KASP	K_3_0718	3_0718_60_R	Forward1: GAAGGTCGGAGTCAACGGATTCAACCTGCAGCCAGCTCTCA, Forward2: GAAGGTGACCAAGTTCATGCTCAACCTGCAGCCAGCTCTCC, Reverse: AGGCCGCATTGATCACCG
KASP	K_2_0454	2_0454_120_F	Forward1: GAAGGTCGGAGTCAACGGATTCCACCCGCATCCCCGCCAGC, Forward2: GAAGGTGACCAAGTTCATGCTCCACCCGCATCCCCGCCAGT, Reverse: GGCGAAGTCGACCCTCTG
KASP	K_1_0510	1_0510_120_F	Forward1: GAAGGTCGGAGTCAACGGATTCGGATAGGCCAAAATCAATC, Forward2: GAAGGTGACCAAGTTCATGCTCGGATAGGCCAAAATCAATT, Reverse: CGCGATCTCAAGCCGGAA
KASP	K_2_0974	2_0974_120_F	Forward1: GAAGGTCGGAGTCAACGGATTTGTCCTTGTAGGCGGTCAGA, Forward2: GAAGGTGACCAAGTTCATGCTTGTCCTTGTAGGCGGTCAGC, Reverse: TTTCAACGCCAGGACGCA
KASP	K_2_0013	2_0013_120_F	Forward1: GAAGGTCGGAGTCAACGGATTGTTTCAAGCCACGCGATTCC, Forward2: GAAGGTGACCAAGTTCATGCTGTTTCAAGCCACGCGATTCT, Reverse: GAAGCACCAACCCCGTCA
KASP	K_2_0533	2_0533_120_F	Forward1: GAAGGTCGGAGTCAACGGATTTGGGTGCATCTGGTGGGATC, Forward2: GAAGGTGACCAAGTTCATGCTTGGGTGCATCTGGTGGGATT, Reverse: TAAGCAGCGAGAGTGGCT
KASP	K_2_1065	2_1065_120_F	Forward1: GAAGGTCGGAGTCAACGGATTGACCCGGAGATCGCCATCTC, Forward2: GAAGGTGACCAAGTTCATGCTGACCCGGAGATCGCCATCTT, Reverse: CGCCCATGGTGGTGATCA
KASP	K_1_0621	1_0621_120_F	Forward1: GAAGGTCGGAGTCAACGGATTTCGCTCCATATGAGAAACGC, Forward2: GAAGGTGACCAAGTTCATGCTTCGCTCCATATGAGAAACGT, Reverse: TGGCGACCTTGAGTGCAC
KASP	K_1_1128	1_1128_50_F	Forward1: GAAGGTCGGAGTCAACGGATTTGACAAATCTAAATGCCTTC, Forward2: GAAGGTGACCAAGTTCATGCTTGACAAATCTAAATGCCTTT, Reverse: CTGAGGCAGGCTGTTCTGA
KASP	K_2_1239	2_1239_120_F	Forward1: GAAGGTCGGAGTCAACGGATTGCGCCAACAGGAACCATAGC, Forward2: GAAGGTGACCAAGTTCATGCTGCGCCAACAGGAACCATAGT, Reverse: CCCGATATCTTGTTGATGGCA
KASP	K_2_0096	2_0096_120_F	Forward1: GAAGGTCGGAGTCAACGGATTTCCAAGGGGTGAACTGTTGA, Forward2: GAAGGTGACCAAGTTCATGCTTCCAAGGGGTGAACTGTTGC, Reverse: CTCTGCAGCTCTCGGTGG
KASP	K_1_0578	1_0578_120_F	Forward1: GAAGGTCGGAGTCAACGGATTCTGGGCACTGGGCCTCGACA, Forward2: GAAGGTGACCAAGTTCATGCTCTGGGCACTGGGCCTCGACC, Reverse: AGGTGTGGGGTGCTTTGC
KASP	K_2_1168	2_1168_120_F	Forward1: GAAGGTCGGAGTCAACGGATTTGGCGAAGGTGAGGTTGTGA, Forward2: GAAGGTGACCAAGTTCATGCTTGGCGAAGGTGAGGTTGTGG, Reverse: CGGGTTCACGACGGAGTAC
KASP	K_1_1200	1_1200_120_F	Forward1: GAAGGTCGGAGTCAACGGATTGTGTTCAGCCCAGAGGGAGC, Forward2: GAAGGTGACCAAGTTCATGCTGTGTTCAGCCCAGAGGGAGT, Reverse: ACCTTTGTTTTGCTTGCAGGT
KASP	K_1_1456	1_1456_38_F	Forward1: GAAGGTCGGAGTCAACGGATTGAAGGCTAGAAGCCCCCCAC, Forward2: GAAGGTGACCAAGTTCATGCTGAAGGCTAGAAGCCCCCCAT, Reverse: TGCCATTTTGCGTTTGGACC
KASP	K_1_0705	1_0705_120_F	Forward1: GAAGGTCGGAGTCAACGGATTCCGAGAACAGATCAGTCTCC, Forward2: GAAGGTGACCAAGTTCATGCTCCGAGAACAGATCAGTCTCT, Reverse: CCGGAGGTCATGTCGAGC
KASP	K_1_1532	1_1532_120_F	Forward1: GAAGGTCGGAGTCAACGGATTCAACAAATGCCCATAACCTA, Forward2: GAAGGTGACCAAGTTCATGCTCAACAAATGCCCATAACCTG, Reverse: GGTCACTGCTTCTCTTGGCT
KASP	K_2_0388	2_0388_120_F	Forward1: GAAGGTCGGAGTCAACGGATTCCGCCACCACATTGTCTTCC, Forward2: GAAGGTGACCAAGTTCATGCTCCGCCACCACATTGTCTTCT, Reverse: TGACTCTGGCAATGCGCA
KASP	K_1_0902	1_0902_120_F	Forward1: GAAGGTCGGAGTCAACGGATTTCAACGCGACAGGATTGATC, Forward2: GAAGGTGACCAAGTTCATGCTTCAACGCGACAGGATTGATT, Reverse: GGTCAAGATCGTGCCGCT
KASP	K_1_0778	1_0778_120_F	Forward1: GAAGGTCGGAGTCAACGGATTTTTGAGGACAAGCTCTAAAC, Forward2: GAAGGTGACCAAGTTCATGCTTTTGAGGACAAGCTCTAAAT, Reverse: AGCAATACAGCGACAGACTCA
KASP	K_1_0401	1_0401_120_F	Forward1: GAAGGTCGGAGTCAACGGATTCAGCACACTCACCAGCTTCA, Forward2: GAAGGTGACCAAGTTCATGCTCAGCACACTCACCAGCTTCT, Reverse: TCAGCATGGGGAAAGTGACC
KASP	K_1_0669	1_0669_120_F	Forward1: GAAGGTCGGAGTCAACGGATTGTTAGTGCTGCTGGCAGCTA, Forward2: GAAGGTGACCAAGTTCATGCTGTTAGTGCTGCTGGCAGCTG, Reverse: CGATATACGCTGCAAGGAGC
KASP	K_2_0415	2_0415_120_F	Forward1: GAAGGTCGGAGTCAACGGATTAATCAATTCGCTTCTCAGAC, Forward2: GAAGGTGACCAAGTTCATGCTAATCAATTCGCTTCTCAGAT, Reverse: GGCAAGGGAGGTCTCAGG
KASP	K_1_0023	1_0023_120_F	Forward1: GAAGGTCGGAGTCAACGGATTATTGGCTCCCCCTTCCAAAC, Forward2: GAAGGTGACCAAGTTCATGCTATTGGCTCCCCCTTCCAAAG, Reverse: ACGACGAGGACCATGACG
KASP	K_1_0994	1_0994_92_R	Forward1: GAAGGTCGGAGTCAACGGATTCCTTCGGGTTGGCCATCTCA, Forward2: GAAGGTGACCAAGTTCATGCTCCTTCGGGTTGGCCATCTCG, Reverse: CCCAAAACCCTAGCCCCG
KASP	K_2_0936	2_0936_120_F	Forward1: GAAGGTCGGAGTCAACGGATTAATTCTTCTCGACGTAGTTC, Forward2: GAAGGTGACCAAGTTCATGCTAATTCTTCTCGACGTAGTTT, Reverse: CACCTGCCACCTCCCAA
KASP	K_1_0124	1_0124_120_F	Forward1: GAAGGTCGGAGTCAACGGATTCTAAAGCAAGACTTCCCAAC, Forward2: GAAGGTGACCAAGTTCATGCTCTAAAGCAAGACTTCCCAAT, Reverse: GGTACCAAGGTTGTGGAGGA
KASP	K_2_0465	2_0465_120_R	Forward1: GAAGGTCGGAGTCAACGGATTTTGCCACGAGAATGGTTGCG, Forward2: GAAGGTGACCAAGTTCATGCTTTGCCACGAGAATGGTTGCT, Reverse: CCTTCACCGTCCAGTGGC
KASP	K_2_0379	2_0379_120_F	Forward1: GAAGGTCGGAGTCAACGGATTGGAGGAAACCAAGGATGTGC, Forward2: GAAGGTGACCAAGTTCATGCTGGAGGAAACCAAGGATGTGG, Reverse: ACATGCTTGCCAGGGAGA
KASP	K_1_0107	1_0107_120_F	Forward1: GAAGGTCGGAGTCAACGGATTGTCGTGCAAGCTTTAATATC, Forward2: GAAGGTGACCAAGTTCATGCTGTCGTGCAAGCTTTAATATG, Reverse: ACCCTGCATGCGGGAATC
KASP	K_2_0537	2_0537_120_F	Forward1: GAAGGTCGGAGTCAACGGATTTAGATGGATAGATTGCCGTA, Forward2: GAAGGTGACCAAGTTCATGCTTAGATGGATAGATTGCCGTC, Reverse: CCACAACCGCTACAGCCA
KASP	K_2_1419	2_1419_120_R	Forward1: GAAGGTCGGAGTCAACGGATTAGAGAAGTGCATGCCTACTC, Forward2: GAAGGTGACCAAGTTCATGCTAGAGAAGTGCATGCCTACTT, Reverse: CCAAGGGTTGCCCGTGTA
KASP	K_1_0841	1_0841_120_F	Forward1: GAAGGTCGGAGTCAACGGATTAGCATGATCGGACCTACGAA, Forward2: GAAGGTGACCAAGTTCATGCTAGCATGATCGGACCTACGAG, Reverse: GGACGACAACGCGAGCTA
KASP	K_2_0495	2_0495_120_F	Forward1: GAAGGTCGGAGTCAACGGATTTCCTTTTGTCAGTCCATGTC, Forward2: GAAGGTGACCAAGTTCATGCTTCCTTTTGTCAGTCCATGTG, Reverse: CGCCGCCTACCACATCTT
KASP	K_1_0232	1_0232_120_F	Forward1: GAAGGTCGGAGTCAACGGATTGGTGAAGGCACCAAAGAAGA, Forward2: GAAGGTGACCAAGTTCATGCTGGTGAAGGCACCAAAGAAGG, Reverse: CCGCCCAGTCCTACTCCT
KASP	K_2_1528	2_1528_58_R	Forward1: GAAGGTCGGAGTCAACGGATTGGATAGTCCAGGTGTGCCTA, Forward2: GAAGGTGACCAAGTTCATGCTGGATAGTCCAGGTGTGCCTT, Reverse: TGTACAGAGTCCAGGCGC
KASP	K_1_0772	1_0772_120_F	Forward1: GAAGGTCGGAGTCAACGGATTGACTTGCCTCTTTGCATCTA, Forward2: GAAGGTGACCAAGTTCATGCTGACTTGCCTCTTTGCATCTC, Reverse: TGGGCTCAAGCTCTTCTGC
KASP	K_1_0050	1_0050_120_F	Forward1: GAAGGTCGGAGTCAACGGATTTGGGTGTTCCAGCCCTTGGA, Forward2: GAAGGTGACCAAGTTCATGCTTGGGTGTTCCAGCCCTTGGG, Reverse: CGATGCCCCTCAGGAACA
KASP	K_1_1098	1_1098_120_F	Forward1: GAAGGTCGGAGTCAACGGATTAAATTGCAAGGCGTGTGATC, Forward2: GAAGGTGACCAAGTTCATGCTAAATTGCAAGGCGTGTGATT, Reverse: GATGGTAAGCGCTGGGCA
KASP	K_1_0773	1_0773_120_F	Forward1: GAAGGTCGGAGTCAACGGATTAGGCACAAAACTTCATCCAA, Forward2: GAAGGTGACCAAGTTCATGCTAGGCACAAAACTTCATCCAG, Reverse: GGAGGTCGCTCGCTCAAG
KASP	K_2_0485	2_0485_120_F	Forward1: GAAGGTCGGAGTCAACGGATTGGGTGTTGCACAGCGCGTCC, Forward2: GAAGGTGACCAAGTTCATGCTGGGTGTTGCACAGCGCGTCT, Reverse: CTTCGGCAGCAAGGTCCA
KASP	K_2_0103	2_0103_120_F	Forward1: GAAGGTCGGAGTCAACGGATTTGGCGAGCGCCCTGGAGCAA, Forward2: GAAGGTGACCAAGTTCATGCTTGGCGAGCGCCCTGGAGCAG, Reverse: GTAGCCGCCGACATCCTC
KASP	K_2_0247	2_0247_120_F	Forward1: GAAGGTCGGAGTCAACGGATTCATTTCAAGGTTTTCCATAC, Forward2: GAAGGTGACCAAGTTCATGCTCATTTCAAGGTTTTCCATAG, Reverse: TGAATGTTGCGTGGATCCT
KASP	K_2_1104	2_1104_120_F	Forward1: GAAGGTCGGAGTCAACGGATTTGCTCGAGTTGAAGTCCATA, Forward2: GAAGGTGACCAAGTTCATGCTTGCTCGAGTTGAAGTCCATT, Reverse: ACTGCTTCCGCCAGTCAG
KASP	K_3345	U32_3345_p1_375_R	Forward1: GAAGGTCGGAGTCAACGGATTTGTTGATCTGCTTCAGCTGC, Forward2: GAAGGTGACCAAGTTCATGCTTGTTGATCTGCTTCAGCTGT, Reverse: CTGGTGTGGTGTGTGGGT
KASP	K_4671	U32_4671_p1_572_F	Forward1: GAAGGTCGGAGTCAACGGATTTTCTGTTAATTGCCGCTGTG, Forward2: GAAGGTGACCAAGTTCATGCTTTCTGTTAATTGCCGCTGTT, Reverse: CCCAACTCCTTGCATATCCGT
KASP	K_237742	SCRI_RS_237742_60_F	Forward1: GAAGGTCGGAGTCAACGGATTGCAGATCGTGGCGATGTAGC, Forward2: GAAGGTGACCAAGTTCATGCTGCAGATCGTGGCGATGTAGT, Reverse: TGCTACTGGTACACTGCCAC
KASP	K_2_0365	2_0365_120_F	Forward1: GAAGGTCGGAGTCAACGGATTAGGTCCAAGACAGAATCTCC, Forward2: GAAGGTGACCAAGTTCATGCTAGGTCCAAGACAGAATCTCG, Reverse: GACCGTCTACTGCCGCTC
KASP	K_1_0420	1_0420_60_F	Forward1: GAAGGTCGGAGTCAACGGATTATTCCATTGAAATGGATGAG, Forward2: GAAGGTGACCAAGTTCATGCTATTCCATTGAAATGGATGAT, Reverse: TGAGTGATGATGACCCATAGC
KASP	K_1_1223	1_1223_120_R	Forward1: GAAGGTCGGAGTCAACGGATTAGAAGGGGCCAACACGGTAC, Forward2: GAAGGTGACCAAGTTCATGCTAGAAGGGGCCAACACGGTAT, Reverse: GTACAGAGGCGGTAGCGG
KASP	K_66630	SCRI_RS_66630_159_R	Forward1: GAAGGTCGGAGTCAACGGATTTATCCAGTTCACTGCCCTCC, Forward2: GAAGGTGACCAAGTTCATGCTTATCCAGTTCACTGCCCTCT, Reverse: GGCTCCATCCATACACCTCA
KASP	K_2_1174	2_1174_120_F	Forward1: GAAGGTCGGAGTCAACGGATTACCGGCGCTCGATTAAGTCA, Forward2: GAAGGTGACCAAGTTCATGCTACCGGCGCTCGATTAAGTCG, Reverse: GCATCGCCGGGTGATACA
KASP	K_3446	U35_3446_p1_481_R	Forward1: GAAGGTCGGAGTCAACGGATTCTGCTTGCGGATCAATTCAC, Forward2: GAAGGTGACCAAGTTCATGCTCTGCTTGCGGATCAATTCAT, Reverse: GGACCTCCTCACATGGCC
KASP	K_3_0232	3_0232_nsp_4122_F	Forward1: GAAGGTCGGAGTCAACGGATTCACGTGAGCGATCCGCCGCA, Forward2: GAAGGTGACCAAGTTCATGCTCACGTGAGCGATCCGCCGCG, Reverse: ACTTCCCAACACAACTAGCTT
KASP	K_1560338	morex_contig_1560338_931_F	Forward1: GAAGGTCGGAGTCAACGGATTCTATACAAACAGGCAAAAAA, Forward2: GAAGGTGACCAAGTTCATGCTCTATACAAACAGGCAAAAAG, Reverse: TGGACCCGCATACGACTG
KASP	K_48149	morex_contig_48149_3381_R	Forward1: GAAGGTCGGAGTCAACGGATTTGTAAGCACCACACAACAGA, Forward2: GAAGGTGACCAAGTTCATGCTTGTAAGCACCACACAACAGG, Reverse: TGTCATGAAACTTGTGCCGG
KASP	K_134516	morex_contig_134516_375_F	Forward1: GAAGGTCGGAGTCAACGGATTCATGTCCAACTCCTTTTCCA, Forward2: GAAGGTGACCAAGTTCATGCTCATGTCCAACTCCTTTTCCG, Reverse: ACAAGATTGGATTGCGACCA
KASP	K_48890	morex_contig_48890_11948_F	Forward1: GAAGGTCGGAGTCAACGGATTAAGTAAAACTGGACCATACG, Forward2: GAAGGTGACCAAGTTCATGCTAAGTAAAACTGGACCATACT, Reverse: TCGCATTTCGTTTCTGCCA
KASP	K_69195	contig_69195_5316_F	Forward1: GAAGGTCGGAGTCAACGGATTATGCATCTGTTGACCAGATC, Forward2: GAAGGTGACCAAGTTCATGCTATGCATCTGTTGACCAGATT, Reverse: ACACACAGAGGAGACAACCC
KASP	K_254006	Rps8_254006_145_F	Forward1: GAAGGTCGGAGTCAACGGATTTGCCTGCCTGTACATTTTGG, Forward2: GAAGGTGACCAAGTTCATGCTTGCCTGCCTGTACATTTTGT, Reverse: TGCTCTATTGTTGAAGGAGGC
KASP	K_79610	HORVU4Hr1G079610_445_F	Forward1: GAAGGTCGGAGTCAACGGATTAGCGCTCCGGACGAAATGCG, Forward2: GAAGGTGACCAAGTTCATGCTAGCGCTCCGGACGAAATGCT, Reverse: GCTAGCGTCGGAAGTGCT
KASP	K_121084	SCRI_RS_121084_sp_1669_F	Forward1: GAAGGTCGGAGTCAACGGATTACAATGGACGTACTACTGCC, Forward2: GAAGGTGACCAAGTTCATGCTACAATGGACGTACTACTGCT, Reverse: CGCGAGGATTCAAAAGCGG
SSLP	S_MLA_016	MLA_016_P1	Forward: ATCAGTGCCACAGCCTGG, Reverse: TTCAGGTCGGTGCCATGC
CAPS	C_MLA_005	MLA_005_P1	Forward: AAGCGCACGCAGTTTGTG, Reverse: GTTATTTCCGGCCACGCG; Restriction enzyme: AluI; PCR at 56C
CAPS	C_GBS0692	GBS0692	Forward: TCAATTTGAGAGCGACAACAGA, Reverse: CCCAAGATCTCCATCATCCTC; Restriction enzyme: HinfI; PCR at 56C
