## Supplemental Table 11 for "A lineage-specific Exo70 is required for receptor kinase-mediated immunity in barley"

### Sheet: Sheet1
Supplemental Table 11. Primers used for molecular cloning
Method	Primer	Sequence (5'-3')
PCR	SH_12_p1f	GGAAGGGAATAACCAACTAG
PCR	SH_12_p1r	CCATCTGTGGCAATCAAGGA
Gibson	Exo70FX12-pBract-p1f	AGAGGTTTCTTGGGTTGAAAGATCCACTAGTTCTAGAGCG
Gibson	Exo70FX12-pBract-p1r	CGCTCTAGAACTAGTGGATCTTTCAACCCAAGAAACCTCT
Gibson	pBract-Exo70-p1f	TAAGCTTGATATCGAATTCCCTACGAAACTGAATATTTAG
Gibson	pBract-Exo70-p1r	CTAAATATTCAGTTTCGTAGGGAATTCGATATCAAGCTTA
