## Supplemental Table 12 for "A lineage-specific Exo70 is required for receptor kinase-mediated immunity in barley"

### Sheet: Sheet1
Supplemental Table 12. Pfam identifiers for kinase domains
Name	Pfam
Pkinase	PF00069
PK_Tyr_Ser-Thr	PF07714
APH	PF01636
PI3_PI4_kinase	PF00454
ABC1	PF03109
PIP5K	PF01504
Pkinase_fungal	PF17667
RIO1	PF01163
Choline_kinase	PF01633
EcKinase	PF02958
HipA_C	PF07804
IPK	PF03770
Fructosamin_kin	PF03881
Kdo	PF06293
CotH	PF08757
IucA_IucC	PF04183
Alpha_kinase	PF02816
DUF2252	PF10009
PIP49_C	PF12260
Ins_P5_2-kin	PF06090
APH_6_hur	PF04655
Pan3_PK	PF18101
Haspin_kinase	PF12330
KIND	PF16474
Fam20C	PF06702
AceK	PF06315
DUF1679	PF07914
DUF4135	PF13575
FTA2	PF13095
Act-Frag_cataly	PF09192
YrbL-PhoP_reg	PF10707
YukC	PF10140
WaaY	PF06176
Kinase-like	PF14531
Kinase-PolyVal	PF18762
Pox_ser-thr_kin	PF05445
UL97	PF06734
Seadorna_VP7	PF07387
